# PIEZO1 mediates mechanosensing and myofibroblastic activation of synovial fibroblasts in post-traumatic osteoarthritis

**DOI:** 10.64898/2026.10.13.758946

**Authors:** Easton C. Farrell, Aanya Mohan, Alexandra Kahn, Eleanor Knight, Hunter Stabile, Morgan Whitaker, Sung Yeon Kim, Lindsey Lammlin, Michael D. Newton, George Esteve, Ranveer R. Singh, Scarlet C. Howser, Selina Z. Lin, Huong X. Tran, Danny M. Nguyen, Kajetana Bevc, Sofia Gonzalez-Nolde, Lin Han, Robert L. Mauck, Carla R. Scanzello, Kurt D. Hankenson, Alexander J. Knights, Tristan Maerz

## Abstract

Fibrosis and inflammation of the synovium are common pathological features of joint diseases. In osteoarthritis (OA), extensive evidence supports that synovial pathology drives symptoms and disease progression, yet the mechanisms underpinning pathological synovial remodeling, including fibrosis, remain unclear. Here, we identify the mechanosensitive ion channel PIEZO1 as a critical regulator of myofibroblast-like activation of synovial fibroblasts (SFs) in post-traumatic osteoarthritis (PTOA). Using multi-omic assessments in human and murine synovium, a murine model of joint injury, histopathology, and functional *in vitro* phenotyping, we demonstrate that joint injury triggers expansion of myofibroblast-like SFs concurrent with fibrotic remodeling and mechanical stiffening of the synovium. Myofibroblastic commitment of synovial progenitors was associated with activation of the YAP1 regulon, and PIEZO1 agonism drove nuclear accumulation of YAP1 in SFs. PIEZO1 was enriched in synovia of injured joints, and in cultured SFs pharmacologic PIEZO1 activation promoted αSMA enrichment and increased matrix contraction, which were both ablated by YAP1 inhibition. PIEZO1 silencing abrogated TGF-β-induced contractility and markedly altered the transcriptomic response to mechanical loading *in vitro*, including ECM production and neuroinflammatory programs. *In vivo*, acute intra-articular pharmacologic PIEZO1 activation induced a pro-fibrotic, pro-inflammatory, and anti-adipogenic transcriptomic program in synovium. Collectively, these findings establish PIEZO1 as a key mediator of the pathogenic activation of SFs and identify aberrant mechanosensing as a mechanism underlying synovial fibrosis in PTOA.
