## Supplemental Table 12 for "PIEZO1 mediates mechanosensing and myofibroblastic activation of synovial fibroblasts in post-traumatic osteoarthritis"

### Sheet: PTOA severity
Category (range/compartment scored)	0	1	2	3	4	5	6	7
Structural damage (Femur, Tibia)	Normal cartilage	Roughened surface with small fibrillations, wavy articular surface	Fibrillations immediately below superficial layer or some loss of laminal surface	Horizontal cracks or separations between calcified and non-calcified cartilage	Mild loss of non-calcified cartilage(<10% surface area)	Moderate loss (10-50% surface area)	Severe loss (>50% surface area)	Erosion of cartilage to subchondral bone
Proteoglycan loss (Femur, Tibia)	Normal cartilage	Decreased but incomplete loss of staining in non-calcified areas. Stain does not penetrate completely from superficial to deep cartilage	Stain loss penetrates to deep cartilage. Focal loss of staining in non-calcified area (<30% surface area)	Stain loss penetrates to deep cartilage. Diffuse loss of staining in non-calcified area (>30% surface area)
Chondrocyte hypertrophy (Femur, Tibia)	None	Enlarged chondrocyte lacunae with lack of stain around collapsed cell
Osteophyte size (Femur, Tibia)	None	Small (<1x thickness as adjacent cartilage)	Medium (1x-3x as thick as adjacent cartilage	Large (>3x thicker than adjacent cartilage)
Osteophyte maturity (Femur, Tibia)	None	Predominately cartilage	Mied cartilage and bone with vascular infiltration	Predominantely bone
Subchondral bone thickening (Femur, Tibia)	Normal subchondral bone	Mild (<50% increase)	Moderate (50-100% increase)	Severe (>100% increase)

### Sheet: Synovitis
Category (range/compartment scored)	0	1	2	3
Pannus (Anterior synovium of tibia)	No pannus	Mild (not yet encroaching on articular surface)	Moderate (migrated through the transition zone and <1x cartilage depth onto articular surface)	Severe (migrated >1x cartilage depth onto articular surface)
Bone erosion (Anterior femur, anterior tibia)	No cortical bone erosion	Partial thickness loss of cortical bone only with wavy surface	Focal complete loss of cortical bone. communication with marrow cavity at one small vascular communication site. A single large “offshoot” of cortical bone erosion	Widespread complete loss of cortical bone. communication with marrow cavity at multiple sites.
Synovial lining hyperplasia (Anterior and superior synovium, anterior and inferior synovium)	1 cell thick	Mild (2-3 cells thick)	Moderate (4-5 cells thick)	Severe (>5 cells thick)
Subsynovial inflammation (Anterior synovium)	No inflammatory cells	One pocket of densely associated inflammatory cells	2-3 pockets of densely associated inflammatory cells	4 or more pockets of densely associated immune cells
Synovial fibrosis (Anterior synovium)	No fibrosis (<10% snyovial area)	Dispersed fibrosis (10-33% area)	Moderate fibrosis (33-66% area)	Severe fibrosis (>66% area)
Synovial exudate (Anterior synovium)	No inflammatory cells or fibrin in the synovial cavity	Infiltration of inflammtory cells or fibrin into the synovial cavity
