## Supplemental Table 13 for "PIEZO1 mediates mechanosensing and myofibroblastic activation of synovial fibroblasts in post-traumatic osteoarthritis"

### Sheet: Sheet1
Primer	Forward seq	Reverse seq
Atp5b	CTGGATTCAGGGGCACCAAT	GCACCTCCAAAGAGTCCGAT
Piezo1	AAGAAATACCCCCAGCCCAAG	CATGGTGAACAGTGGCTCATAG
Yap1	GACAACAACATGGCAGGACC	CTCTGGTTCATGGCAAAACGA
Acta2	CAGGCATGGATGGCATCAATCAC	ACTCTAGCTGTGAAGTCAGTGTCG
Il6	GCCTTCTTGGGACTGATGCT	TGCCATTGCACAACTCTTTTCT
Col3a1	AAATTCTGCCACCCCGAACT	AGGGCCATAGCTGAACTGAAAA
