## Supplemental Table 14 for "PIEZO1 mediates mechanosensing and myofibroblastic activation of synovial fibroblasts in post-traumatic osteoarthritis"

### Sheet: Sheet1
Mouse ID	Sex	Group	Conc. (ng/uL)	RIN	DV200
B6030	Female	Sham	72.9	4.9	72.12
B6033	Female	7d ACLR	180.4	5	66.51
B6034	Female	28d ACLR	150.4	5.3	63.8
B6041	Male	Sham	58.3	4.1	74.91
B6043	Male	7d ACLR	69.5	4.7	71.86
B6045	Male	28d ACLR	133.1	4.5	76.2
B8918	Female	Sham	30.6	3.6	67.36
B8908	Female	7d ACLR	143	4	66.94
B8676	Female	28d ACLR	39.8	3.9	69.17
B8940	Male	Sham	30.2	3.9	74.17
B8926	Male	7d ACLR	41.8	4.5	89.05
B8674	Male	28d ACLR	40.9	3.4	58.99
