## Supplemental Table 6 for "PIEZO1 mediates mechanosensing and myofibroblastic activation of synovial fibroblasts in post-traumatic osteoarthritis"

### Sheet: Supplemental Table 1
	id	module	supermodule	dim_1	dim_2
1	1700019D03Rik	1	1	7.65045	0.249225
2	AA467197	6	2	-4.66553	0.0195382
3	Abr	2	2	-4.02248	0.410895
4	Acan	3	3	0.812899	-0.0749357
5	Ace	1	1	7.26502	-0.0676165
6	Ackr1	1	1	7.83713	0.0019679
7	Acot7	4	2	-3.7207	0.283823
8	Actg1	4	2	-3.49073	-1.72847
9	Actn1	3	3	0.0119489	-0.365216
10	Adam12	3	3	1.22805	-0.575124
11	Adamts15	1	1	7.84918	-0.735277
12	Adamts16	2	2	-4.64898	1.33843
13	Adamtsl4	1	1	7.24876	-0.791777
14	Adgrd1	1	1	8.2037	-0.112738
15	Akap12	1	1	7.45808	-0.352915
16	Aldh1a3	6	2	-6.00077	1.19551
17	Angptl1	5	3	2.83044	-0.343337
18	Angptl2	3	3	1.33951	-0.127377
19	Antxr2	1	1	7.49994	-0.645127
20	Anxa3	1	1	8.33522	0.0207865
21	Aopep	3	3	-0.950803	-0.901115
22	Apold1	2	2	-3.92025	1.26106
23	Aqp1	3	3	-1.05373	-0.848676
24	Arsi	1	1	6.79993	-0.939779
25	Atox1	4	2	-3.72835	-1.33468
26	AW551984	5	3	4.01123	-0.740917
27	Axl	1	1	8.4753	0.622386
28	B2m	2	2	-4.18649	2.4735
29	Bag1	4	2	-3.56867	-1.14155
30	Barx1	2	2	-3.45693	1.52429
31	Bglap2	2	2	-4.54538	1.71228
32	Boc	5	3	2.97174	-0.167948
33	C1qtnf2	5	3	3.22632	-0.322683
34	C1qtnf3	3	3	1.1676	0.00717568
35	C1qtnf6	5	3	2.62294	-1.58195
36	C3	1	1	6.57536	0.163951
37	C4b	1	1	6.52041	0.187248
38	Cadm3	1	1	7.53687	0.255054
39	Calcrl	2	2	-4.59546	1.97623
40	Calm1	4	2	-4.00308	-1.34798
41	Capg	4	2	-3.92377	-0.656445
42	Capn6	3	3	1.05608	-0.651084
43	Card19	4	2	-4.10154	-0.727559
44	Cav1	4	2	-3.91136	-0.557826
45	Ccn4	3	3	-0.068029	-0.42549
46	Cd151	6	2	-4.93941	-0.21956
47	Cd248	1	1	8.11732	0.306352
48	Cd34	1	1	7.30736	0.410303
49	Cd44	4	2	-3.35078	-0.470147
50	Cd55	6	2	-6.1993	1.37709
51	Cdh11	3	3	1.38549	-0.880962
52	Cdh13	4	2	-4.10886	-0.274593
53	Cdk2ap2	6	2	-5.14088	-0.192062
54	Cdk6	6	2	-4.6903	-0.0758209
55	Cdkn1c	5	3	3.07728	-0.835182
56	Cemip2	3	3	-1.02297	-0.518593
57	Cfb	1	1	6.34541	0.349498
58	Cfl1	4	2	-2.96428	-1.31584
59	Chst2	2	2	-4.65588	1.59091
60	Ckb	6	2	-5.03446	-0.403966
61	Cldn10	5	3	3.33005	-0.278828
62	Clec11a	5	3	2.11833	-0.492681
63	Clic1	4	2	-4.11382	-1.19392
64	Clic4	4	2	-3.33916	-0.395218
65	Clic5	6	2	-5.58376	0.459724
66	Col11a1	3	3	1.25237	0.0122595
67	Col12a1	3	3	0.929562	-0.335881
68	Col14a1	5	3	3.23134	-1.01946
69	Col1a1	5	3	2.80199	-1.65559
70	Col1a2	5	3	2.92607	-1.45549
71	Col22a1	2	2	-4.11134	1.18165
72	Col27a1	3	3	0.253366	-0.801059
73	Col3a1	5	3	2.74446	-1.67374
74	Col4a1	2	2	-4.22432	1.83939
75	Col4a2	2	2	-4.20677	1.85511
76	Col4a5	1	1	7.63575	-0.373582
77	Col5a2	5	3	2.49104	-1.6506
78	Col6a1	5	3	1.97979	-1.04021
79	Col6a6	1	1	6.93324	0.149727
80	Col8a1	3	3	1.04016	-0.0565205
81	Cox5a	4	2	-2.70201	-1.25401
82	Cpd	2	2	-5.08343	1.86359
83	Cpe	2	2	-4.01657	2.05771
84	Cpxm1	5	3	2.73173	-0.670523
85	Cpxm2	5	3	2.1585	-0.16273
86	Creb5	6	2	-5.57214	1.79492
87	Crip1	4	2	-3.85554	-1.55449
88	Crip2	4	2	-4.28558	-0.630552
89	Crlf1	4	2	-2.64629	-0.706935
90	Csrp2	5	3	2.04393	-1.29271
91	Cthrc1	5	3	2.43966	-1.57763
92	Ctsh	2	2	-3.80431	2.15761
93	Cux1	2	2	-3.74901	1.38231
94	Cycs	4	2	-2.8496	-1.02282
95	Cygb	1	1	6.44837	0.289583
96	Cyp1b1	2	2	-4.31017	2.05519
97	Cystm1	6	2	-5.40438	0.246217
98	Dab2	5	3	2.08261	-0.559955
99	Dact1	1	1	7.37432	-0.865899
100	Dbn1	1	1	7.49584	-0.957604
101	Dcbld2	6	2	-5.85947	1.33243
102	Dclk1	5	3	2.28469	-1.3955
103	Dkk3	3	3	0.955524	-0.534372
104	Dusp14	6	2	-4.55067	0.203422
105	Ecm1	1	1	7.9173	0.82025
106	Ecrg4	5	3	1.83274	-0.308196
107	Efemp1	1	1	8.2452	-0.464962
108	Efhd1	1	1	8.15892	-0.312345
109	Efnb2	6	2	-5.50216	0.739905
110	Eln	1	1	6.83253	-0.242268
111	Emb	5	3	2.71042	-0.94763
112	Emilin1	3	3	0.0162851	-0.654413
113	Emilin2	1	1	8.39255	0.543045
114	Emp3	4	2	-4.051	-1.30068
115	Engase	1	1	7.376	-0.548155
116	Enho	2	2	-4.2207	0.781421
117	Enpp1	3	3	-1.59844	-0.656912
118	Entpd2	1	1	6.96259	0.300611
119	Epb41l1	2	2	-4.35504	1.04518
120	F13a1	2	2	-4.00108	1.21889
121	Fbn1	1	1	6.61474	-1.03246
122	Fbn2	3	3	0.83808	-0.610314
123	Fermt2	2	2	-4.27235	1.12937
124	Fibin	3	3	1.3974	0.0417793
125	Fmod	3	3	1.03058	0.0878181
126	Fn1	2	2	-4.90951	2.51624
127	Foxo1	6	2	-5.7245	0.414049
128	Fscn1	3	3	1.77238	-1.10797
129	Fstl1	1	1	6.70428	-0.955932
130	Fth1	2	2	-4.57737	2.57474
131	Fxyd5	4	2	-3.84223	-0.531056
132	Fxyd6	5	3	2.31038	-0.123808
133	Fyn	1	1	8.33767	0.634404
134	Galnt16	1	1	6.75717	-0.859189
135	Gapdh	4	2	-3.18044	-1.19335
136	Gas6	5	3	2.77401	-0.883478
137	Gas7	1	1	8.27723	-0.550669
138	Gm17455	4	2	-4.19865	-0.243532
139	Gng11	3	3	-0.773423	-0.483437
140	Gnpnat1	6	2	-5.44888	1.27807
141	Gpc1	3	3	-0.568389	-0.450987
142	Gpc3	1	1	7.1244	-0.202366
143	Gpm6b	3	3	1.71694	-0.642529
144	Gpx1	4	2	-3.88847	-0.177115
145	Gsn	1	1	7.68891	0.804122
146	Gxylt2	3	3	1.3841	-0.774754
147	H2-D1	2	2	-4.69949	2.62713
148	H2-K1	2	2	-4.72117	2.38697
149	H2-Q7	2	2	-4.42645	2.46234
150	H2afz	4	2	-3.03881	-1.28868
151	Has1	2	2	-3.90702	1.01603
152	Hbegf	6	2	-5.27177	0.392111
153	Heg1	1	1	7.98616	0.0686769
154	Hif1a	5	3	2.41477	-1.17543
155	Higd1a	4	2	-3.64413	-0.68873
156	Hipk2	2	2	-4.69622	1.51381
157	Htra1	2	2	-3.60238	1.81676
158	Htra4	2	2	-3.91609	1.5324
159	Ifi27l2a	1	1	7.3673	0.0772979
160	Igf1	5	3	2.67042	-0.87698
161	Igfbp4	5	3	2.86773	-1.46164
162	Igfbp6	5	3	3.80307	-0.587922
163	Igfbp7	3	3	-0.974374	-0.922039
164	Igsf10	5	3	2.34463	-1.15442
165	Igsf8	2	2	-4.61945	1.26274
166	Il1rl2	1	1	7.3927	-0.472475
167	Ildr2	6	2	-5.76731	1.64378
168	Inhba	2	2	-3.89594	0.528212
169	Itga6	6	2	-5.21343	0.688851
170	Itgbl1	5	3	2.77789	-0.442448
171	Itih5	1	1	8.25876	0.771055
172	Itm2a	5	3	2.93426	-1.05968
173	Kcnj15	3	3	1.04502	-0.857696
174	Kcnma1	3	3	1.39038	-0.107913
175	Kctd12	3	3	1.20447	-0.777863
176	Kera	5	3	2.0157	-0.0207527
177	Khdrbs3	2	2	-3.73969	1.36975
178	Lama2	1	1	7.27255	-0.136852
179	Lbp	1	1	6.72413	0.378971
180	Ldha	4	2	-3.12576	-0.877798
181	Lgals3	4	2	-3.16505	-0.681689
182	Limch1	2	2	-4.70562	1.25081
183	Lmna	3	3	-1.07951	-0.973759
184	Lox	5	3	2.53143	-1.21835
185	Lrrn4cl	1	1	8.0543	0.438137
186	Lsp1	5	3	3.02851	-1.355
187	Ltbp1	5	3	2.99043	-1.33466
188	Lum	5	3	2.62817	-1.43928
189	Ly6a	1	1	7.93282	0.810121
190	Ly6c1	1	1	7.97583	0.790525
191	Man1a	1	1	8.1276	0.595224
192	Matn2	4	2	-2.29357	-1.12749
193	Mcub	4	2	-4.38273	-0.397671
194	Mdk	3	3	1.16657	-0.743668
195	Meg3	5	3	3.72346	-0.701725
196	Megf10	2	2	-4.4511	2.20805
197	Megf6	3	3	1.142	-0.765586
198	Mfap2	5	3	2.94589	-0.952815
199	Mfap4	5	3	2.46219	-0.253035
200	Mfap5	1	1	6.47577	-0.985722
201	Mgll	6	2	-6.00031	1.02772
202	Mgp	5	3	2.54465	-0.181212
203	Msn	4	2	-3.07409	-0.857284
204	Myo1d	3	3	-1.15286	-0.439637
205	Ndufa4l2	5	3	3.22654	-0.230917
206	Nhsl1	1	1	7.90658	-0.827911
207	Nid1	1	1	7.14919	-0.574849
208	Ninj1	6	2	-4.99578	0.222999
209	Nme1	4	2	-2.97602	-0.966866
210	Nme2	4	2	-3.42572	-1.70928
211	Npr1	1	1	7.80925	-0.286723
212	Nr4a2	3	3	0.580655	-0.242279
213	Nt5dc2	3	3	-1.79964	-0.249455
214	Olfml3	5	3	2.51509	-0.227805
215	Pdgfa	4	2	-3.31372	-0.539215
216	Pdgfrl	3	3	0.860914	-0.0539997
217	Pfdn1	4	2	-3.82629	-0.104996
218	Pkm	4	2	-3.06455	-0.999349
219	Pla1a	2	2	-4.61424	2.35054
220	Pla2g2e	2	2	-4.20475	0.626327
221	Plac8	1	1	8.17861	-0.506805
222	Plod2	3	3	-0.439916	-0.79513
223	Postn	5	3	2.9175	-1.04557
224	Ppp1r14b	4	2	-3.88156	-1.40912
225	Prdx5	4	2	-3.73952	-0.97932
226	Prelp	5	3	3.33571	-0.403942
227	Prg4	2	2	-3.72685	1.81128
228	Prrx2	3	3	1.86098	-0.841488
229	Prss23	1	1	8.16922	0.140748
230	Prune2	2	2	-4.4903	1.45231
231	Psmd8	4	2	-3.63301	-0.950515
232	Ptger3	6	2	-5.4559	0.29542
233	Ptgis	5	3	3.47795	-0.476598
234	Ptgs1	6	2	-5.73552	0.609313
235	Ptms	4	2	-3.21521	-1.71264
236	Qpct	1	1	7.90628	-0.462955
237	Ramp2	1	1	7.18984	0.456747
238	Ran	4	2	-2.91003	-1.06831
239	Rap1a	4	2	-4.59481	-0.383445
240	Raph1	2	2	-4.18468	1.13236
241	Rarres2	1	1	6.73745	0.240698
242	Retreg1	6	2	-4.86907	0.236815
243	Rgcc	2	2	-4.03363	0.534625
244	Rgs3	3	3	0.389484	-0.198903
245	Rgs5	6	2	-5.32947	0.304837
246	Rian	5	3	3.54493	-0.696092
247	Rnh1	4	2	-3.88785	-0.901443
248	Rom1	6	2	-4.57619	0.16095
249	Rspo2	2	2	-4.15726	2.38333
250	Runx1	3	3	0.204129	-0.880608
251	S100a1	2	2	-3.5122	1.43979
252	S100a13	2	2	-5.01521	2.41868
253	S100a16	2	2	-5.06091	2.21992
254	S100a6	4	2	-3.90571	-1.50982
255	S100b	2	2	-4.41017	2.14542
256	Sash1	2	2	-5.20442	2.13533
257	Sbsn	6	2	-6.02997	1.07747
258	Scara3	2	2	-5.17204	1.9482
259	Scara5	1	1	7.71963	-0.0936453
260	Scx	3	3	0.0389594	-0.369465
261	Sdc1	3	3	-1.47281	-0.34762
262	Sdc2	2	2	-3.68788	1.66156
263	Sdc3	2	2	-3.5994	1.7006
264	Sdk1	6	2	-5.42013	1.54748
265	Sdk2	3	3	-2.08271	-0.694609
266	Sec61b	4	2	-2.91222	-1.7449
267	Sema3a	6	2	-5.36408	0.552219
268	Sema3c	1	1	8.48319	0.557875
269	Sema5a	2	2	-4.97619	1.18523
270	Serpina3n	1	1	6.40655	0.317665
271	Serpinb1a	2	2	-4.54343	2.47959
272	Serpinb6a	2	2	-4.89307	2.48385
273	Sfrp2	1	1	7.01891	-0.25267
274	Sh3bgrl3	4	2	-2.91465	-1.66386
275	Slc16a2	3	3	1.1703	-1.07648
276	Slc25a5	4	2	-2.66792	-1.09004
277	Slc43a2	2	2	-3.86987	1.35532
278	Slc43a3	1	1	8.14824	-0.592183
279	Slc7a2	3	3	-1.99961	-0.158457
280	Slc9a3r1	6	2	-5.62697	0.412552
281	Slfn5	1	1	8.08354	0.363738
282	Slit3	1	1	8.15446	-0.468097
283	Smoc1	3	3	-1.58093	-0.297166
284	Smoc2	5	3	2.39905	-0.454749
285	Sox5	2	2	-3.96476	1.44176
286	Sparc	5	3	2.71635	-1.65609
287	Sparcl1	2	2	-3.76022	1.54446
288	Srgn	2	2	-4.14229	2.30793
289	Srpx2	3	3	0.423354	-0.760864
290	Tagln2	4	2	-3.58673	-0.564857
291	Tek	1	1	8.0909	-0.55895
292	Tgfb1	2	2	-3.85893	0.485453
293	Tgfbr2	1	1	7.56612	-0.704439
294	Thbs2	5	3	2.53335	-1.12733
295	Thbs4	5	3	1.87227	-0.00116015
296	Thy1	1	1	7.15328	-0.899335
297	Timp1	4	2	-2.86199	-0.82684
298	Tln2	2	2	-4.28619	1.54884
299	Tm4sf1	3	3	0.607108	-0.362252
300	Tmem119	3	3	1.81524	-0.794155
301	Tmem196	2	2	-4.57887	1.60806
302	Tnc	3	3	-0.39966	-0.602628
303	Tnn	3	3	0.550397	-0.370715
304	Tpm1	3	3	-0.240006	-0.385047
305	Tpm2	4	2	-2.55059	-1.36037
306	Trps1	3	3	-1.17133	-0.725225
307	Tspan15	6	2	-5.45668	0.454048
308	Ttll7	6	2	-5.21032	0.263553
309	Tuba1c	4	2	-4.1481	-0.392529
310	Tubb4b	4	2	-4.26348	-0.289483
311	Uap1	6	2	-5.82489	1.05376
312	Ucp2	2	2	-4.09611	2.32092
313	Ugdh	6	2	-5.7026	1.49157
314	Ugp2	2	2	-4.8576	1.40698
315	Uqcc2	4	2	-3.73382	-1.33981
316	Vgll3	1	1	6.92046	-0.844017
317	Vim	4	2	-3.56685	-1.69592
318	Vldlr	6	2	-5.73912	0.5563
319	Vwa1	6	2	-5.25741	0.220525
320	Zeb2	2	2	-5.21204	1.92195
321	Zfp385b	2	2	-4.56405	1.64596
