## Supplemental Table 7 for "PIEZO1 mediates mechanosensing and myofibroblastic activation of synovial fibroblasts in post-traumatic osteoarthritis"

### Sheet: mod3_rcis
	geneSet	motif	NES	AUC	TF_highConf	TF_lowConf	nEnrGenes	rankAtMax	enrichedGenes
1	geneListName	predrem__nrMotif1798	4.53	0.209			13	518	Actn1;Aqp1;Col11a1;Enpp1;Fbn2;Fibin;Fmod;Rgs3;Runx1;Smoc1;Srpx2;Tnc;Tnn
2	geneListName	cisbp__M3982	4.02	0.192	Stat4 (inferredBy_Orthology).		12	537	Capn6;Col12a1;Col27a1;Fibin;Gng11;Gpm6b;Nr4a2;Rgs3;Runx1;Smoc1;Tnn;Tpm1
3	geneListName	transfac_public__M00498	4.01	0.191	Stat4 (directAnnotation).		12	540	Capn6;Col12a1;Col27a1;Fibin;Gng11;Gpm6b;Nr4a2;Rgs3;Runx1;Smoc1;Tnn;Tpm1
4	geneListName	cisbp__M1777	3.9	0.188			12	433	Actn1;Cdh11;Col12a1;Col27a1;Fbn2;Fibin;Kcnma1;Nr4a2;Runx1;Smoc1;Tmem119;Tpm1
5	geneListName	taipale_cyt_meth__POU3F1_NTAATTWATGCNN_eDBD	3.88	0.187	Pou3f1 (inferredBy_Orthology).	Pou3f2 (inferredBy_MotifSimilarity_n_Orthology).	11	397	Acan;Adam12;Col12a1;Col27a1;Gpm6b;Kcnma1;Mdk;Nr4a2;Sdc1;Tmem119;Tpm1
6	geneListName	predrem__nrMotif434	3.87	0.187			16	900	Angptl2;Capn6;Col11a1;Col12a1;Col27a1;Col8a1;Emilin1;Fbn2;Fmod;Lmna;Nr4a2;Rgs3;Runx1;Slc16a2;Tmem119;Tpm1
7	geneListName	cisbp__M0868	3.83	0.185		Alx1; Lhx1; Lhx5; Lmx1a; Uncx (inferredBy_MotifSimilarity). Rax (inferredBy_MotifSimilarity_n_Orthology).	26	3064	Actn1;Adam12;Angptl2;C1qtnf3;Col11a1;Col12a1;Col27a1;Col8a1;Fbn2;Fmod;Gpm6b;Igfbp7;Kcnma1;Kctd12;Lmna;Mdk;Nr4a2;Plod2;Rgs3;Runx1;Sdc1;Slc16a2;Tmem119;Tnc;Tpm1;Trps1
8	geneListName	hdpi__HOXB13	3.83	0.185	Hoxb13 (inferredBy_Orthology).		17	1091	Col11a1;Col12a1;Col8a1;Fmod;Kcnma1;Kctd12;Mdk;Nr4a2;Rgs3;Sdc1;Slc16a2;Srpx2;Tmem119;Tnc;Tnn;Tpm1;Trps1
9	geneListName	taipale_tf_pairs__HOXB13_EOMES_ANGTGTSNNATAAAN_CAP_repr	3.82	0.185	Eomes; Hoxb13 (inferredBy_Orthology).		16	1058	Acan;Angptl2;C1qtnf3;Col12a1;Enpp1;Fmod;Gxylt2;Kcnma1;Kctd12;Nr4a2;Rgs3;Runx1;Sdc1;Srpx2;Tnc;Tpm1
10	geneListName	cisbp__M1228	3.74	0.182		Pou1f1 (inferredBy_MotifSimilarity).	14	835	Acan;Actn1;Adam12;Col12a1;Col27a1;Col8a1;Kcnma1;Kctd12;Mdk;Nr4a2;Sdc1;Tmem119;Tpm1;Trps1
11	geneListName	cisbp__M0912	3.69	0.181	Hoxc13 (directAnnotation).	Hoxa13; Hoxb13; Hoxc11; Hoxc12; Hoxd13 (inferredBy_MotifSimilarity).	21	1530	Adam12;C1qtnf3;Col12a1;Col27a1;Col8a1;Fmod;Fscn1;Igfbp7;Kcnma1;Kctd12;Mdk;Nr4a2;Plod2;Rgs3;Runx1;Scx;Sdc1;Smoc1;Tmem119;Tpm1;Trps1
12	geneListName	taipale__CDX1_DBD_NYMATAAAN	3.69	0.181	Cdx1 (inferredBy_Orthology).	Cdx2; Evx2; Hoxa10; Hoxa11; Hoxa9; Hoxb9; Hoxc10; Hoxc11; Hoxc12; Hoxd10; Hoxd9 (inferredBy_MotifSimilarity). Cdx4; Hoxc9; Hoxd11; Hoxd12 (inferredBy_MotifSimilarity_n_Orthology).	16	1058	Adam12;C1qtnf3;Col11a1;Col8a1;Fmod;Fscn1;Kcnma1;Mdk;Nr4a2;Runx1;Scx;Sdc1;Smoc1;Srpx2;Tnc;Tpm1
13	geneListName	cisbp__M1121	3.66	0.18		Lmx1a (inferredBy_MotifSimilarity).	32	4041	Acan;Actn1;Adam12;Angptl2;C1qtnf3;Capn6;Col11a1;Col12a1;Col27a1;Col8a1;Emilin1;Fbn2;Fmod;Fscn1;Gng11;Gpm6b;Igfbp7;Kcnma1;Kctd12;Lmna;Mdk;Myo1d;Nr4a2;Rgs3;Runx1;Sdc1;Slc16a2;Smoc1;Tmem119;Tnc;Tpm1;Trps1
14	geneListName	cisbp__M5312	3.63	0.179	Cdx1 (inferredBy_Orthology).	Cdx2; Evx2; Hoxa10; Hoxa11; Hoxa9; Hoxb9; Hoxc10; Hoxc11; Hoxc12; Hoxd10; Hoxd9 (inferredBy_MotifSimilarity). Cdx4; Hoxc9; Hoxd11; Hoxd12 (inferredBy_MotifSimilarity_n_Orthology).	19	1492	Adam12;C1qtnf3;Col11a1;Col8a1;Fmod;Fscn1;Kcnma1;Mdk;Nr4a2;Plod2;Rgs3;Runx1;Scx;Sdc1;Smoc1;Srpx2;Tnc;Tpm1;Trps1
15	geneListName	cisbp__M1669	3.63	0.179			12	649	Aqp1;Emilin1;Fbn2;Fibin;Gpm6b;Mdk;Nr4a2;Plod2;Rgs3;Runx1;Smoc1;Tnn
16	geneListName	hdpi__RUVBL1	3.63	0.179	Ruvbl1 (inferredBy_Orthology).		18	1429	Actn1;C1qtnf3;Col12a1;Col8a1;Fmod;Kcnma1;Kctd12;Mdk;Nr4a2;Plod2;Rgs3;Sdc1;Slc16a2;Srpx2;Tmem119;Tnn;Tpm1;Trps1
17	geneListName	flyfactorsurvey__br-Z2_FlyReg_FBgn0000210	3.62	0.178			13	695	Acan;Col8a1;Fscn1;Gpm6b;Kcnma1;Kctd12;Lmna;Nr4a2;Rgs3;Scx;Sdc1;Tpm1;Trps1
18	geneListName	hocomoco__AP2B_HUMAN.H11MO.0.B	3.6	0.178	Tfap2b (inferredBy_Orthology).	Tfap2a (inferredBy_MotifSimilarity).	7	173	Acan;Aqp1;Emilin1;Gng11;Mdk;Rgs3;Runx1
19	geneListName	dbcorrdb__JUN__ENCSR000ECA_1__m2	3.6	0.178	Jun (inferredBy_Orthology).		11	552	Actn1;Col12a1;Fibin;Fmod;Lmna;Nr4a2;Rgs3;Runx1;Smoc1;Srpx2;Tpm1
20	geneListName	bergman__Rel	3.56	0.176	Nfkb1; Nfkb2 (inferredBy_Orthology).	Rel; Rela; Relb (inferredBy_MotifSimilarity_n_Orthology).	11	437	Acan;Actn1;Capn6;Col12a1;Fbn2;Fibin;Gpc1;Nr4a2;Rgs3;Runx1;Smoc1
21	geneListName	cisbp__M6144	3.53	0.175	Tfap2b (inferredBy_Orthology).	Tfap2a (inferredBy_MotifSimilarity).	6	104	Acan;Aqp1;Emilin1;Mdk;Rgs3;Runx1
22	geneListName	transfac_public__M00394	3.52	0.175	Msx1 (directAnnotation).		8	300	Acan;Actn1;Col12a1;Col27a1;Kcnma1;Nr4a2;Runx1;Tpm1
23	geneListName	cisbp__M5189	3.5	0.174	Hivep1; Hivep2; Hivep3; Zfp831 (inferredBy_Orthology).	Nfkb2 (inferredBy_MotifSimilarity_n_Orthology).	8	282	Acan;Actn1;Col12a1;Fbn2;Nr4a2;Runx1;Smoc1;Tnc
24	geneListName	tfdimers__MD00191	3.49	0.174	Ikzf2 (inferredBy_Orthology).		10	480	Aqp1;Cdh11;Col11a1;Fmod;Gng11;Gpm6b;Nr4a2;Rgs3;Runx1;Tmem119
25	geneListName	cisbp__M1151	3.49	0.174		Lmx1a (inferredBy_MotifSimilarity).	24	2795	Actn1;Adam12;C1qtnf3;Col11a1;Col12a1;Col27a1;Fbn2;Fibin;Fmod;Gng11;Gpm6b;Kcnma1;Kctd12;Lmna;Mdk;Nr4a2;Rgs3;Runx1;Sdc1;Smoc1;Tmem119;Tnn;Tpm1;Trps1
26	geneListName	hocomoco__ZN394_HUMAN.H11MO.0.C	3.48	0.174	Zkscan14 (inferredBy_Orthology).	Smarca5 (inferredBy_MotifSimilarity). Gm3854 (inferredBy_MotifSimilarity_n_Orthology).	9	376	Capn6;Col11a1;Col12a1;Col27a1;Mdk;Nr4a2;Rgs3;Runx1;Srpx2
27	geneListName	predrem__nrMotif479	3.47	0.173			7	148	Actn1;Col11a1;Fmod;Rgs3;Runx1;Smoc1;Srpx2
28	geneListName	cisbp__M0835	3.46	0.173			14	984	Actn1;Adam12;Col12a1;Col27a1;Col8a1;Kcnma1;Kctd12;Mdk;Nr4a2;Rgs3;Sdc1;Tmem119;Tpm1;Trps1
29	geneListName	taipale__Hoxd13_DBD_NCTCRTAAAAN	3.46	0.173	Hoxd13 (directAnnotation).	Hoxa13; Hoxb13; Hoxc13 (inferredBy_MotifSimilarity).	10	475	Col12a1;Col8a1;Emilin1;Fmod;Kcnma1;Nr4a2;Plod2;Sdc1;Smoc1;Srpx2
30	geneListName	transfac_pro__M02853	3.45	0.173	Foxa2 (directAnnotation).		9	308	Col12a1;Fbn2;Gng11;Kcnma1;Mdk;Nr4a2;Rgs3;Runx1;Trps1
31	geneListName	hdpi__ADARB1	3.44	0.172	Adarb1 (inferredBy_Orthology).		20	1558	Actn1;Adam12;C1qtnf3;Capn6;Col11a1;Col12a1;Col27a1;Col8a1;Emilin1;Fbn2;Gng11;Gpm6b;Kcnma1;Mdk;Nr4a2;Rgs3;Runx1;Tnn;Tpm1;Trps1
32	geneListName	cisbp__M1145	3.44	0.172		Lmx1a (inferredBy_MotifSimilarity).	29	4489	Actn1;Adam12;Angptl2;C1qtnf3;Col11a1;Col12a1;Col27a1;Fbn2;Fibin;Fmod;Fscn1;Gng11;Gpm6b;Igfbp7;Kcnma1;Kctd12;Mdk;Nr4a2;Plod2;Rgs3;Runx1;Scx;Sdc1;Slc16a2;Smoc1;Tmem119;Tnc;Tpm1;Trps1
33	geneListName	flyfactorsurvey__br-PA_SOLEXA_FBgn0000210	3.44	0.172			8	269	Col12a1;Col8a1;Emilin1;Lmna;Nr4a2;Rgs3;Slc16a2;Trps1
34	geneListName	cisbp__M1233	3.43	0.172	Pou1f1 (directAnnotation).	Pou3f4 (inferredBy_MotifSimilarity).	14	984	Acan;Actn1;Adam12;Col12a1;Col27a1;Kcnma1;Kctd12;Mdk;Nr4a2;Rgs3;Sdc1;Tmem119;Tpm1;Trps1
35	geneListName	cisbp__M1006	3.42	0.172	Hoxa13 (directAnnotation).	Hoxb13; Hoxc11; Hoxc12; Hoxc13; Hoxd13 (inferredBy_MotifSimilarity).	21	1531	Adam12;C1qtnf3;Col12a1;Col27a1;Col8a1;Fmod;Fscn1;Igfbp7;Kcnma1;Kctd12;Mdk;Nr4a2;Plod2;Rgs3;Runx1;Scx;Sdc1;Smoc1;Tmem119;Tpm1;Trps1
36	geneListName	cisbp__M1041	3.41	0.171	Hoxb13 (directAnnotation).	Hoxa11; Hoxa13; Hoxc11; Hoxc12; Hoxc13; Hoxd13 (inferredBy_MotifSimilarity). Cdx1; Cdx2; Cdx4 (inferredBy_MotifSimilarity_n_Orthology).	20	1616	Adam12;C1qtnf3;Col12a1;Col27a1;Col8a1;Fscn1;Igfbp7;Kcnma1;Kctd12;Mdk;Nr4a2;Plod2;Rgs3;Runx1;Scx;Sdc1;Smoc1;Tmem119;Tpm1;Trps1
37	geneListName	cisbp__M1030	3.36	0.17	Nkx2-3 (directAnnotation).	Nkx2-1; Nkx2-2; Nkx2-4; Nkx2-5; Nkx2-6; Nkx2-9; Nkx3-1; Nkx3-2 (inferredBy_MotifSimilarity).	11	510	Col12a1;Col8a1;Emilin1;Kcnma1;Kctd12;Lmna;Myo1d;Nr4a2;Tmem119;Tpm1;Trps1
38	geneListName	fantom__motif114_AAACCCGCTC	3.34	0.169			8	267	Acan;Angptl2;Cdh11;Col12a1;Emilin1;Mdk;Myo1d;Tmem119
39	geneListName	cisbp__M1087	3.34	0.169		Nkx2-1; Nkx2-2; Nkx2-3; Nkx2-4; Nkx2-5; Nkx2-6; Nkx2-9; Nkx3-1; Nkx3-2 (inferredBy_MotifSimilarity).	12	760	Col12a1;Col8a1;Emilin1;Kcnma1;Kctd12;Lmna;Mdk;Myo1d;Nr4a2;Tmem119;Tpm1;Trps1
40	geneListName	cisbp__M6032	3.34	0.169	Hoxd13 (directAnnotation).	Hoxa13; Hoxb13; Hoxc13 (inferredBy_MotifSimilarity).	12	769	C1qtnf3;Col12a1;Col8a1;Emilin1;Fmod;Fscn1;Kcnma1;Nr4a2;Plod2;Sdc1;Smoc1;Srpx2
41	geneListName	transfac_pro__M01211	3.34	0.169	Parp1 (directAnnotation).		27	4166	Actn1;Aqp1;C1qtnf3;Capn6;Cdh11;Col11a1;Col12a1;Enpp1;Fibin;Fmod;Gng11;Gpm6b;Igfbp7;Kcnma1;Mdk;Nr4a2;Pdgfrl;Plod2;Runx1;Sdc1;Slc16a2;Smoc1;Tmem119;Tnc;Tnn;Tpm1;Trps1
42	geneListName	cisbp__M1059	3.34	0.169	Nkx2-9 (directAnnotation).	Nkx2-1; Nkx2-2; Nkx2-3; Nkx2-4; Nkx2-5; Nkx2-6; Nkx3-1; Nkx3-2 (inferredBy_MotifSimilarity).	12	677	Col12a1;Col8a1;Emilin1;Kcnma1;Kctd12;Lmna;Mdk;Myo1d;Nr4a2;Tmem119;Tpm1;Trps1
43	geneListName	cisbp__M3576	3.33	0.169	Msx1 (inferredBy_Orthology).		9	386	Acan;Actn1;Col12a1;Col27a1;Kcnma1;Nr4a2;Runx1;Tmem119;Tpm1
44	geneListName	flyfactorsurvey__AbdB_Cell_FBgn0000015	3.32	0.169		Hoxc11 (inferredBy_MotifSimilarity_n_Orthology).	21	2558	Adam12;C1qtnf3;Col11a1;Col12a1;Col8a1;Fmod;Fscn1;Kcnma1;Kctd12;Mdk;Nr4a2;Plod2;Rgs3;Runx1;Scx;Sdc1;Smoc1;Srpx2;Tmem119;Tpm1;Trps1
45	geneListName	flyfactorsurvey__shn-F1-2_SANGER_5_FBgn0003396	3.32	0.168	Hivep1; Hivep2; Hivep3; Zfp831 (inferredBy_Orthology).	Nfkb2 (inferredBy_MotifSimilarity_n_Orthology).	9	344	Acan;Actn1;Aqp1;Col12a1;Fbn2;Nr4a2;Runx1;Smoc1;Srpx2
46	geneListName	flyfactorsurvey__Cad_SOLEXA_FBgn0000251	3.31	0.168	Cdx1; Cdx2; Cdx4 (inferredBy_Orthology).	Hoxa10; Hoxa11; Hoxb13; Hoxc10; Hoxc11; Hoxc12; Hoxd13; Hoxd9 (inferredBy_MotifSimilarity). Dbx1; Dbx2; Hlx; Hoxa6; Hoxa7; Hoxa9; Hoxb6; Hoxb7; Hoxb9; Hoxc6; Hoxc9; Hoxd10; Hoxd11; Hoxd12; Lmx1a; Lmx1b (inferredBy_MotifSimilarity_n_Orthology).	18	1493	Adam12;C1qtnf3;Col11a1;Col12a1;Col8a1;Fmod;Fscn1;Kcnma1;Kctd12;Nr4a2;Plod2;Rgs3;Scx;Sdc1;Smoc1;Tmem119;Tpm1;Trps1
47	geneListName	cisbp__M4792	3.31	0.168	Cdx1; Cdx2; Cdx4 (inferredBy_Orthology).	Hoxa10; Hoxa11; Hoxb13; Hoxc10; Hoxc11; Hoxc12; Hoxd13; Hoxd9 (inferredBy_MotifSimilarity). Dbx1; Dbx2; Hlx; Hoxa6; Hoxa7; Hoxa9; Hoxb6; Hoxb7; Hoxb9; Hoxc6; Hoxc9; Hoxd10; Hoxd11; Hoxd12; Lmx1a; Lmx1b (inferredBy_MotifSimilarity_n_Orthology).	18	1467	Adam12;C1qtnf3;Col11a1;Col12a1;Col8a1;Fmod;Fscn1;Kcnma1;Kctd12;Nr4a2;Plod2;Rgs3;Scx;Sdc1;Smoc1;Tmem119;Tpm1;Trps1
48	geneListName	cisbp__M0898	3.31	0.168	Zhx1 (inferredBy_Orthology).		17	1509	Acan;Actn1;Col12a1;Col27a1;Col8a1;Emilin1;Fscn1;Kcnma1;Kctd12;Mdk;Nr4a2;Scx;Sdc1;Slc16a2;Tmem119;Tpm1;Trps1
49	geneListName	cisbp__M0294	3.3	0.168	Atf1 (directAnnotation).		30	3914	Acan;Actn1;Adam12;Angptl2;Aqp1;Cdh11;Col11a1;Col12a1;Col27a1;Col8a1;Emilin1;Fscn1;Gng11;Gpm6b;Igfbp7;Kcnj15;Kcnma1;Kctd12;Lmna;Mdk;Nr4a2;Pdgfrl;Runx1;Scx;Sdc1;Slc16a2;Smoc1;Tmem119;Tpm1;Trps1
50	geneListName	cisbp__M0897	3.29	0.167	Hoxb13 (inferredBy_Orthology).	Hoxa13; Hoxc12; Hoxc13; Hoxd13 (inferredBy_MotifSimilarity). Cdx1; Cdx2; Cdx4 (inferredBy_MotifSimilarity_n_Orthology).	23	2130	Acan;Adam12;C1qtnf3;Col11a1;Col12a1;Col27a1;Col8a1;Fmod;Fscn1;Igfbp7;Kcnma1;Kctd12;Mdk;Nr4a2;Plod2;Rgs3;Runx1;Scx;Sdc1;Smoc1;Tmem119;Tpm1;Trps1
51	geneListName	flyfactorsurvey__AbdB_SOLEXA_FBgn0000015	3.29	0.167		Cdx1; Cdx2; Hoxa11; Hoxa13; Hoxb13; Hoxc11; Hoxc12; Hoxc13; Hoxd13; Hoxd9 (inferredBy_MotifSimilarity). Cdx4; Dbx1; Dbx2; Hoxa6; Hoxa7; Hoxb6; Hoxb7; Hoxc10; Hoxc6; Hoxd11 (inferredBy_MotifSimilarity_n_Orthology).	23	2347	Adam12;C1qtnf3;Col11a1;Col12a1;Col8a1;Emilin1;Fmod;Fscn1;Igfbp7;Kcnma1;Kctd12;Mdk;Nr4a2;Plod2;Rgs3;Runx1;Scx;Sdc1;Smoc1;Srpx2;Tmem119;Tpm1;Trps1
52	geneListName	transfac_pro__M07772	3.29	0.167	Cdx1; Cdx2; Cdx4 (inferredBy_Orthology).	Hoxa10; Hoxa11; Hoxa9; Hoxd10; Hoxd11 (inferredBy_MotifSimilarity).	10	405	Adam12;C1qtnf3;Col8a1;Nr4a2;Runx1;Sdc1;Smoc1;Srpx2;Tnc;Tpm1
53	geneListName	dbcorrdb__TEAD4__ENCSR000BRY_1__m2	3.28	0.167	Tead4 (inferredBy_Orthology).	Tead1 (inferredBy_MotifSimilarity_n_Orthology).	21	2558	Actn1;Angptl2;Aqp1;C1qtnf3;Col11a1;Col12a1;Enpp1;Fbn2;Fibin;Fmod;Gng11;Gpm6b;Lmna;Rgs3;Runx1;Smoc1;Srpx2;Tm4sf1;Tnc;Tnn;Tpm1
54	geneListName	transfac_pro__M07221	3.27	0.167	Nfkb1 (inferredBy_Orthology).	Nfkb2; Pold2; Rel; Rela; Relb (inferredBy_MotifSimilarity). Bcl3; Hivep1 (inferredBy_MotifSimilarity_n_Orthology).	10	490	Acan;Actn1;Aqp1;Fbn2;Fibin;Nr4a2;Rgs3;Runx1;Smoc1;Tmem119
55	geneListName	cisbp__M1542	3.26	0.166			23	3029	Acan;Actn1;Adam12;Col12a1;Col8a1;Emilin1;Enpp1;Fbn2;Fmod;Gpm6b;Kcnma1;Kctd12;Lmna;Mdk;Myo1d;Nr4a2;Rgs3;Runx1;Sdc1;Smoc1;Tmem119;Tpm1;Trps1
56	geneListName	cisbp__M5313	3.25	0.166	Cdx2 (inferredBy_Orthology).	Cdx1; Evx2; Hoxa10; Hoxa11; Hoxa9; Hoxb9; Hoxc10; Hoxc11; Hoxc12; Hoxd10; Hoxd9 (inferredBy_MotifSimilarity). Cdx4; Hoxc9; Hoxd11; Hoxd12 (inferredBy_MotifSimilarity_n_Orthology).	17	1063	Adam12;C1qtnf3;Col11a1;Col8a1;Fmod;Fscn1;Kcnma1;Mdk;Nr4a2;Plod2;Runx1;Scx;Sdc1;Smoc1;Srpx2;Tnc;Tpm1
57	geneListName	cisbp__M0079	3.25	0.166			29	4677	Acan;Actn1;Adam12;Capn6;Col12a1;Col27a1;Col8a1;Emilin1;Enpp1;Fbn2;Fscn1;Gpm6b;Igfbp7;Kcnj15;Kcnma1;Kctd12;Lmna;Mdk;Myo1d;Nr4a2;Nt5dc2;Runx1;Scx;Sdc1;Slc16a2;Smoc1;Tmem119;Tpm1;Trps1
58	geneListName	cisbp__M6168	3.24	0.166	Cdx2 (inferredBy_Orthology).	Cdx1; Cdx4 (inferredBy_MotifSimilarity).	17	1069	Acan;Adam12;C1qtnf3;Col12a1;Col8a1;Fmod;Fscn1;Kcnma1;Nr4a2;Plod2;Rgs3;Runx1;Scx;Sdc1;Smoc1;Tnc;Trps1
59	geneListName	cisbp__M5544	3.23	0.165	Hoxc10 (inferredBy_Orthology).	Hoxa11; Hoxd9 (inferredBy_MotifSimilarity). Cdx1; Cdx2; Cdx4; Hoxc11; Hoxd13 (inferredBy_MotifSimilarity_n_Orthology).	15	924	C1qtnf3;Col11a1;Col12a1;Col8a1;Fmod;Fscn1;Kcnma1;Nr4a2;Plod2;Rgs3;Sdc1;Smoc1;Srpx2;Tpm1;Trps1
60	geneListName	cisbp__M1607	3.23	0.165			31	4802	Acan;Actn1;Adam12;Angptl2;Aqp1;Cdh11;Col11a1;Col12a1;Col27a1;Col8a1;Emilin1;Fbn2;Fmod;Fscn1;Gng11;Gpc1;Gpm6b;Igfbp7;Kcnma1;Kctd12;Mdk;Nr4a2;Nt5dc2;Runx1;Scx;Sdc1;Slc16a2;Smoc1;Tmem119;Tpm1;Trps1
61	geneListName	taipale__CDX2_DBD_NYMATAAAN	3.22	0.165	Cdx2 (inferredBy_Orthology).	Cdx1; Evx2; Hoxa10; Hoxa11; Hoxa9; Hoxb9; Hoxc10; Hoxc11; Hoxc12; Hoxd10; Hoxd9 (inferredBy_MotifSimilarity). Cdx4; Hoxc9; Hoxd11; Hoxd12 (inferredBy_MotifSimilarity_n_Orthology).	16	1110	Adam12;C1qtnf3;Col11a1;Col8a1;Fmod;Fscn1;Kcnma1;Nr4a2;Plod2;Runx1;Scx;Sdc1;Smoc1;Srpx2;Tnc;Tpm1
62	geneListName	cisbp__M1556	3.22	0.165			14	919	Acan;Actn1;Col8a1;Emilin1;Fbn2;Kcnma1;Kctd12;Mdk;Nr4a2;Sdc1;Slc16a2;Smoc1;Tmem119;Tpm1
63	geneListName	taipale__HOXC10_DBD_CCCATWAAAN	3.21	0.165	Hoxc10 (inferredBy_Orthology).	Hoxa11; Hoxd9 (inferredBy_MotifSimilarity). Cdx1; Cdx2; Cdx4; Hoxc11; Hoxd13 (inferredBy_MotifSimilarity_n_Orthology).	15	948	C1qtnf3;Col11a1;Col12a1;Col8a1;Fmod;Fscn1;Kcnma1;Nr4a2;Plod2;Rgs3;Sdc1;Smoc1;Srpx2;Tpm1;Trps1
64	geneListName	tiffin__TIFDMEM0000030	3.19	0.164			9	369	Acan;C1qtnf3;Col11a1;Kcnma1;Kctd12;Mdk;Rgs3;Tnn;Trps1
65	geneListName	transfac_pro__M02869	3.18	0.164	Hoxa3 (directAnnotation).		10	523	Aqp1;Col12a1;Col27a1;Gpm6b;Kcnma1;Nr4a2;Smoc1;Tmem119;Tpm1;Trps1
66	geneListName	cisbp__M1042	3.18	0.164	Nkx3-2 (directAnnotation).	Nkx2-1; Nkx2-2; Nkx2-3; Nkx2-4; Nkx2-5; Nkx2-6; Nkx2-9; Nkx3-1 (inferredBy_MotifSimilarity).	11	628	Col12a1;Col8a1;Emilin1;Kcnma1;Kctd12;Lmna;Myo1d;Nr4a2;Tmem119;Tpm1;Trps1
67	geneListName	bergman__dl-B	3.18	0.164	Rel; Rela; Relb (inferredBy_Orthology).	Nfkb1 (inferredBy_MotifSimilarity_n_Orthology).	8	302	Acan;Actn1;Col12a1;Fbn2;Nr4a2;Rgs3;Smoc1;Srpx2
68	geneListName	transfac_pro__M05500	3.18	0.164	Gtf2a1l (inferredBy_Orthology).		19	1639	Actn1;Col11a1;Col12a1;Col27a1;Col8a1;Fibin;Fscn1;Kcnma1;Kctd12;Lmna;Nr4a2;Plod2;Runx1;Sdc1;Slc16a2;Smoc1;Tmem119;Tpm1;Trps1
69	geneListName	transfac_pro__M07421	3.17	0.163	Hoxc8 (directAnnotation).		7	244	Col12a1;Col27a1;Kcnma1;Mdk;Nr4a2;Rgs3;Smoc1
70	geneListName	flyfactorsurvey__Cf2-II_FlyReg_FBgn0000286	3.16	0.163	Zfp853 (inferredBy_Orthology).		7	206	Acan;C1qtnf3;Kcnma1;Kctd12;Nr4a2;Smoc1;Tpm1
71	geneListName	cisbp__M4777	3.16	0.163			12	722	Acan;Col8a1;Enpp1;Fscn1;Gpm6b;Kcnma1;Lmna;Nr4a2;Scx;Sdc1;Tpm1;Trps1
72	geneListName	cisbp__M0288	3.16	0.163			20	2095	Acan;Actn1;Adam12;Col12a1;Col27a1;Col8a1;Emilin1;Fscn1;Kcnma1;Kctd12;Mdk;Nr4a2;Nt5dc2;Rgs3;Sdc1;Slc16a2;Smoc1;Tmem119;Tpm1;Trps1
73	geneListName	taipale_cyt_meth__HOXA13_NCCAATAAAAM_eDBD_meth	3.16	0.163	Hoxa13 (inferredBy_Orthology).	Hoxd13 (inferredBy_MotifSimilarity). Hoxb13; Hoxc13 (inferredBy_MotifSimilarity_n_Orthology).	13	820	C1qtnf3;Col11a1;Col8a1;Fmod;Fscn1;Kcnma1;Nr4a2;Rgs3;Sdc1;Smoc1;Srpx2;Tpm1;Trps1
74	geneListName	cisbp__M1928	3.14	0.162	Nfkb1 (inferredBy_Orthology).	Nfkb2; Pold2; Rel; Rela; Relb (inferredBy_MotifSimilarity). Bcl3; Hivep1 (inferredBy_MotifSimilarity_n_Orthology).	10	485	Acan;Actn1;Aqp1;Fbn2;Fibin;Nr4a2;Rgs3;Runx1;Smoc1;Tmem119
75	geneListName	hocomoco__TF65_MOUSE.H11MO.0.A	3.14	0.162	Rela (directAnnotation).	Nfkb1; Nfkb2; Pold2; Rel; Relb (inferredBy_MotifSimilarity). Bcl3; Hivep1 (inferredBy_MotifSimilarity_n_Orthology).	11	600	Acan;Actn1;Aqp1;Fbn2;Fibin;Nr4a2;Rgs3;Runx1;Smoc1;Tmem119;Tpm1
76	geneListName	flyfactorsurvey__shn-F1-2_SOLEXA_FBgn0003396	3.13	0.162	Hivep1; Hivep2; Hivep3; Zfp831 (inferredBy_Orthology).		13	988	Actn1;Aqp1;Enpp1;Fbn2;Fibin;Nr4a2;Rgs3;Runx1;Smoc1;Tm4sf1;Tmem119;Tnc;Tnn
77	geneListName	cisbp__M1135	3.13	0.162		Alx1; Lmx1a (inferredBy_MotifSimilarity). Rax; Uncx (inferredBy_MotifSimilarity_n_Orthology).	24	2901	Actn1;Adam12;Angptl2;C1qtnf3;Col12a1;Col27a1;Fbn2;Fscn1;Gpm6b;Igfbp7;Kcnma1;Kctd12;Mdk;Nr4a2;Plod2;Rgs3;Runx1;Sdc1;Slc16a2;Smoc1;Tmem119;Tnc;Tpm1;Trps1
78	geneListName	cisbp__M1107	3.13	0.162			15	1153	Acan;Actn1;Col27a1;Col8a1;Emilin1;Fscn1;Kcnma1;Kctd12;Mdk;Nr4a2;Scx;Sdc1;Slc16a2;Tmem119;Tpm1
79	geneListName	cisbp__M1214	3.13	0.162			22	2331	Actn1;Adam12;Angptl2;C1qtnf3;Col11a1;Col12a1;Col27a1;Col8a1;Fbn2;Fscn1;Gpm6b;Kcnma1;Kctd12;Mdk;Nr4a2;Rgs3;Scx;Sdc1;Smoc1;Tmem119;Tpm1;Trps1
80	geneListName	transfac_pro__M02848	3.13	0.162	Egr1 (directAnnotation).		11	654	C1qtnf3;Cdh11;Col12a1;Col27a1;Emilin1;Enpp1;Fibin;Gpm6b;Lmna;Nr4a2;Tmem119
81	geneListName	cisbp__M1557	3.13	0.162			13	784	Acan;Actn1;Col8a1;Emilin1;Kcnma1;Kctd12;Mdk;Nr4a2;Sdc1;Slc16a2;Smoc1;Tmem119;Tpm1
82	geneListName	taipale_tf_pairs__TEAD4_HOXA13_GGWATGNNNRTAAA_CAP_repr	3.12	0.162	Hoxa13; Tead4 (inferredBy_Orthology).		6	101	Col12a1;Fmod;Mdk;Rgs3;Smoc1;Tpm1
83	geneListName	predrem__nrMotif2662	3.12	0.162			10	564	Acan;Actn1;Cdh11;Col27a1;Fbn2;Gpc1;Kcnma1;Plod2;Sdc1;Tpm1
84	geneListName	cisbp__M1752	3.12	0.162			10	496	Actn1;Emilin1;Kcnma1;Kctd12;Nr4a2;Runx1;Slc16a2;Smoc1;Tmem119;Tpm1
85	geneListName	cisbp__M0611	3.12	0.162			21	2192	Acan;Actn1;Adam12;Col12a1;Col27a1;Col8a1;Emilin1;Fbn2;Fscn1;Kcnma1;Kctd12;Mdk;Nr4a2;Runx1;Scx;Sdc1;Slc16a2;Smoc1;Tmem119;Tpm1;Trps1
86	geneListName	transfac_pro__M02903	3.11	0.161	Sox15 (directAnnotation).		11	587	Col12a1;Col27a1;Fibin;Kcnma1;Kctd12;Mdk;Nr4a2;Rgs3;Runx1;Tmem119;Tpm1
87	geneListName	transfac_pro__M00493	3.11	0.161	Stat5a (directAnnotation).		19	1646	Actn1;Aqp1;C1qtnf3;Capn6;Cdh11;Col11a1;Col12a1;Col27a1;Enpp1;Fibin;Gng11;Gpm6b;Nr4a2;Rgs3;Runx1;Srpx2;Tmem119;Tnn;Tpm1
88	geneListName	cisbp__M0966	3.1	0.161	Nkx2-2 (directAnnotation).	Nkx2-1; Nkx2-3; Nkx2-4; Nkx2-5; Nkx2-9 (inferredBy_MotifSimilarity). Nkx3-1 (inferredBy_MotifSimilarity_n_Orthology).	28	4041	Acan;Actn1;Adam12;Capn6;Col11a1;Col12a1;Col27a1;Col8a1;Emilin1;Enpp1;Fscn1;Gpm6b;Igfbp7;Kcnma1;Kctd12;Lmna;Mdk;Myo1d;Nr4a2;Rgs3;Runx1;Scx;Slc16a2;Smoc1;Tmem119;Tnn;Tpm1;Trps1
89	geneListName	cisbp__M1730	3.1	0.161			29	4648	Acan;Actn1;Adam12;Angptl2;Aqp1;Cdh11;Col12a1;Col27a1;Col8a1;Emilin1;Fbn2;Fscn1;Gng11;Gpc1;Gpm6b;Igfbp7;Kcnj15;Kcnma1;Kctd12;Mdk;Nr4a2;Runx1;Scx;Sdc1;Slc16a2;Smoc1;Tmem119;Tpm1;Trps1
90	geneListName	cisbp__M0121	3.1	0.161			28	3753	Acan;Actn1;Adam12;C1qtnf3;Capn6;Cdh11;Col11a1;Col12a1;Col27a1;Col8a1;Fbn2;Gng11;Gpm6b;Kcnma1;Kctd12;Mdk;Nr4a2;Pdgfrl;Rgs3;Runx1;Scx;Sdc1;Slc16a2;Smoc1;Tmem119;Tnn;Tpm1;Trps1
91	geneListName	elemento__GCGCTCC	3.09	0.161			5	79	Acan;Actn1;Cdh11;Sdc1;Tpm1
92	geneListName	jaspar__MA0165.1	3.09	0.161		Cdx1; Hoxa10; Hoxa11; Hoxa9; Hoxc11; Hoxc12; Hoxd10; Hoxd11; Hoxd13 (inferredBy_MotifSimilarity).	26	3373	Adam12;C1qtnf3;Col11a1;Col12a1;Col27a1;Col8a1;Emilin1;Fmod;Fscn1;Gpm6b;Igfbp7;Kcnj15;Kcnma1;Kctd12;Nr4a2;Plod2;Rgs3;Scx;Sdc1;Smoc1;Srpx2;Tmem119;Tnc;Tnn;Tpm1;Trps1
93	geneListName	cisbp__M0617	3.09	0.161			26	3668	Acan;Actn1;Cdh11;Col11a1;Col12a1;Col27a1;Col8a1;Emilin1;Enpp1;Fmod;Gng11;Gpm6b;Kcnma1;Kctd12;Lmna;Mdk;Myo1d;Nr4a2;Pdgfrl;Runx1;Scx;Slc16a2;Tmem119;Tnn;Tpm1;Trps1
94	geneListName	elemento__CCCTCCCCC	3.08	0.16		Zbtb17; Zfp148; Zfp281 (inferredBy_MotifSimilarity). Maz (inferredBy_MotifSimilarity_n_Orthology).	15	1279	Acan;Cdh11;Col11a1;Col12a1;Fmod;Gpm6b;Kcnma1;Lmna;Mdk;Nr4a2;Rgs3;Runx1;Scx;Tmem119;Trps1
95	geneListName	cisbp__M0650	3.08	0.16			17	1027	Acan;Actn1;Col12a1;Col27a1;Col8a1;Emilin1;Fscn1;Kcnma1;Kctd12;Mdk;Nr4a2;Scx;Sdc1;Slc16a2;Tmem119;Tpm1;Trps1
96	geneListName	cisbp__M0109	3.08	0.16		Arid3a (inferredBy_MotifSimilarity).	19	1695	Acan;Actn1;Adam12;C1qtnf3;Col12a1;Col27a1;Col8a1;Fscn1;Kcnma1;Kctd12;Mdk;Nr4a2;Rgs3;Scx;Sdc1;Smoc1;Tmem119;Tpm1;Trps1
97	geneListName	tfdimers__MD00435	3.06	0.16	Ikzf2; Pax4 (inferredBy_Orthology).		13	1021	Angptl2;Aqp1;Cdh11;Col11a1;Col12a1;Fmod;Gpm6b;Lmna;Nr4a2;Rgs3;Runx1;Slc16a2;Tmem119
98	geneListName	cisbp__M0103	3.06	0.16		Arid3a (inferredBy_MotifSimilarity).	19	1639	Adam12;C1qtnf3;Col12a1;Col27a1;Col8a1;Fmod;Fscn1;Kcnma1;Kctd12;Mdk;Nr4a2;Rgs3;Runx1;Scx;Sdc1;Smoc1;Tmem119;Tpm1;Trps1
99	geneListName	cisbp__M0930	3.06	0.16	Nkx2-5 (directAnnotation).	Nkx2-1; Nkx2-2; Nkx2-3; Nkx2-4; Nkx2-6; Nkx2-9; Nkx3-1; Nkx3-2 (inferredBy_MotifSimilarity).	11	602	Col12a1;Col8a1;Emilin1;Kctd12;Lmna;Mdk;Myo1d;Nr4a2;Tmem119;Tpm1;Trps1
100	geneListName	neph__UW.Motif.0130	3.05	0.159			28	4677	Acan;Actn1;Angptl2;C1qtnf3;Capn6;Cdh11;Col11a1;Col12a1;Col27a1;Col8a1;Enpp1;Fibin;Gng11;Gpm6b;Kctd12;Mdk;Nr4a2;Plod2;Rgs3;Runx1;Slc16a2;Smoc1;Srpx2;Tm4sf1;Tmem119;Tnc;Tnn;Trps1
101	geneListName	predrem__nrMotif41	3.05	0.159			30	4878	Actn1;Aqp1;Capn6;Cdh11;Col12a1;Col27a1;Col8a1;Dkk3;Emilin1;Enpp1;Fbn2;Fibin;Fmod;Gng11;Gpc1;Gpm6b;Lmna;Nr4a2;Nt5dc2;Pdgfrl;Plod2;Runx1;Scx;Sdc1;Smoc1;Tmem119;Tnc;Tnn;Tpm1;Trps1
102	geneListName	cisbp__M0880	3.05	0.159		Nkx3-1 (inferredBy_MotifSimilarity_n_Orthology).	28	3059	Acan;Actn1;Adam12;Capn6;Col11a1;Col12a1;Col27a1;Col8a1;Emilin1;Enpp1;Fscn1;Gpm6b;Igfbp7;Kcnma1;Kctd12;Lmna;Mdk;Myo1d;Nr4a2;Plod2;Runx1;Scx;Sdc1;Slc16a2;Smoc1;Tmem119;Tpm1;Trps1
103	geneListName	yetfasco__YDL106C_2154	3.05	0.159			16	1206	Adam12;C1qtnf3;Col12a1;Col27a1;Fbn2;Gpm6b;Kcnma1;Kctd12;Mdk;Nr4a2;Rgs3;Sdc1;Smoc1;Tmem119;Tpm1;Trps1
104	geneListName	taipale__HOXA13_DBD_NCTCGTAAAAN	3.03	0.159	Hoxa13 (inferredBy_Orthology).	Hoxd13 (inferredBy_MotifSimilarity). Hoxb13; Hoxc13 (inferredBy_MotifSimilarity_n_Orthology).	11	631	Col12a1;Col8a1;Emilin1;Fmod;Kcnma1;Nr4a2;Plod2;Sdc1;Smoc1;Srpx2;Tpm1
105	geneListName	cisbp__M0102	3.03	0.159		Arid5b (inferredBy_MotifSimilarity).	12	767	Actn1;Adam12;Col12a1;Col27a1;Fbn2;Fmod;Kcnma1;Nr4a2;Rgs3;Runx1;Tpm1;Trps1
106	geneListName	cisbp__M0318	3.02	0.158	Dbp (directAnnotation).		15	1364	Acan;C1qtnf3;Col12a1;Fbn2;Kcnma1;Kctd12;Mdk;Nr4a2;Plod2;Rgs3;Sdc1;Smoc1;Tmem119;Tpm1;Trps1
107	geneListName	cisbp__M1615	3.02	0.158	Hmgb1; Hmgb2; Hmgb3; Hmgb4 (inferredBy_Orthology).		27	2795	Acan;Actn1;Adam12;C1qtnf3;Col12a1;Col27a1;Col8a1;Emilin1;Fbn2;Fmod;Fscn1;Gpm6b;Igfbp7;Kcnma1;Kctd12;Mdk;Myo1d;Nr4a2;Plod2;Rgs3;Scx;Sdc1;Smoc1;Tmem119;Tnc;Tpm1;Trps1
108	geneListName	predrem__nrMotif930	3.01	0.158			10	538	Actn1;Angptl2;Col11a1;Col27a1;Col8a1;Emilin1;Fbn2;Fmod;Slc16a2;Tpm1
109	geneListName	cisbp__M0525	3.01	0.158			9	472	Actn1;Aqp1;Col12a1;Emilin1;Nr4a2;Runx1;Sdc1;Slc16a2;Tpm1
110	geneListName	cisbp__M0399	3.01	0.158	Zscan10 (directAnnotation).		28	3711	Acan;Actn1;Angptl2;Cdh11;Col11a1;Col12a1;Col27a1;Emilin1;Enpp1;Fibin;Fmod;Gng11;Gpm6b;Kcnj15;Kctd12;Lmna;Mdk;Nr4a2;Pdgfrl;Prrx2;Rgs3;Runx1;Smoc1;Srpx2;Tmem119;Tnc;Tnn;Trps1
111	geneListName	cisbp__M1128	3.01	0.158		Hoxa6 (inferredBy_MotifSimilarity). Hoxb6 (inferredBy_MotifSimilarity_n_Orthology).	22	2187	Actn1;Adam12;C1qtnf3;Col11a1;Col12a1;Col27a1;Col8a1;Emilin1;Fscn1;Gpm6b;Igfbp7;Kcnma1;Kctd12;Lmna;Mdk;Nr4a2;Scx;Sdc1;Smoc1;Tmem119;Tpm1;Trps1
112	geneListName	hdpi__MAGEA8	3	0.158	1700080O16Rik; 3830417A13Rik; Magea1; Magea10; Magea2; Magea3; Magea4; Magea5; Magea6; Magea8 (inferredBy_Orthology).		8	300	Adam12;C1qtnf3;Fibin;Gng11;Nr4a2;Rgs3;Runx1;Smoc1
113	geneListName	cisbp__M1576	3	0.158			20	1703	Acan;Actn1;Adam12;Col12a1;Col27a1;Col8a1;Emilin1;Fscn1;Igfbp7;Kcnma1;Kctd12;Mdk;Nr4a2;Scx;Sdc1;Slc16a2;Smoc1;Tmem119;Tpm1;Trps1
114	geneListName	cisbp__M1114	3	0.158			19	1620	Acan;Actn1;Adam12;Col12a1;Col27a1;Col8a1;Emilin1;Fbn2;Fscn1;Kcnma1;Kctd12;Mdk;Nr4a2;Sdc1;Slc16a2;Smoc1;Tmem119;Tpm1;Trps1
115	geneListName	taipale_tf_pairs__FOXJ2_HOXB13_TTTWATNRNMAACA_CAP_repr	3	0.158	Foxj2; Hoxb13 (inferredBy_Orthology).		9	433	C1qtnf3;Col11a1;Fmod;Mdk;Rgs3;Runx1;Srpx2;Tmem119;Tpm1

### Sheet: mod5_rcis
	geneSet	motif	NES	AUC	TF_highConf	TF_lowConf	nEnrGenes	rankAtMax	enrichedGenes
1	geneListName	transfac_pro__M05760	5.38	0.206	Zfp648 (inferredBy_Orthology).		16	896	Angptl1;C1qtnf6;Cldn10;Col5a2;Cpxm1;Dab2;Dclk1;Fxyd6;Hif1a;Igf1;Igsf10;Itgbl1;Lox;Ltbp1;Olfml3;Smoc2
2	geneListName	hocomoco__TWST1_HUMAN.H11MO.0.A	5.18	0.2	Twist1 (inferredBy_Orthology).	Ep300 (inferredBy_MotifSimilarity_n_Orthology).	16	1111	Angptl1;AW551984;C1qtnf6;Col3a1;Cpxm1;Igf1;Igfbp4;Itgbl1;Kera;Ltbp1;Lum;Mfap4;Mgp;Olfml3;Postn;Thbs2
3	geneListName	dbcorrdb__SETDB1__ENCSR000EYD_1__m5	4.56	0.182	Setdb1 (inferredBy_Orthology).		13	901	Angptl1;Boc;C1qtnf6;Clec11a;Col5a2;Cpxm1;Kera;Lsp1;Ltbp1;Meg3;Olfml3;Prelp;Thbs2
4	geneListName	transfac_pro__M03846	4.53	0.181	Smad5 (directAnnotation).		15	1006	Angptl1;Boc;C1qtnf6;Cldn10;Col1a1;Col1a2;Cpxm1;Hif1a;Igf1;Igfbp4;Ltbp1;Meg3;Mgp;Prelp;Rian
5	geneListName	hdpi__DDX43	4.38	0.177	Ddx43 (inferredBy_Orthology).		15	1038	C1qtnf6;Clec11a;Col1a1;Col1a2;Col3a1;Cpxm1;Csrp2;Dclk1;Igf1;Igfbp4;Itgbl1;Lox;Ltbp1;Meg3;Prelp
6	geneListName	cisbp__M0527	4.35	0.176	Mecom; Prdm13; Prdm16 (inferredBy_Orthology).		11	567	AW551984;Boc;C1qtnf6;Col1a1;Col5a2;Igf1;Igfbp4;Meg3;Mfap4;Ndufa4l2;Thbs4
7	geneListName	transfac_pro__M01161	4.27	0.174			13	832	AW551984;Boc;C1qtnf6;Col1a1;Col5a2;Dclk1;Igf1;Igfbp6;Lox;Lsp1;Meg3;Mfap4;Ndufa4l2
8	geneListName	hdpi__LARP4	4.27	0.174	Larp4 (inferredBy_Orthology).		13	755	Boc;Clec11a;Col1a1;Col1a2;Col5a2;Csrp2;Dclk1;Igf1;Lox;Ltbp1;Mgp;Olfml3;Prelp
9	geneListName	predrem__nrMotif1057	4.17	0.171			25	2225	C1qtnf6;Cldn10;Col14a1;Col1a1;Col1a2;Col5a2;Col6a1;Cpxm1;Csrp2;Cthrc1;Dab2;Dclk1;Hif1a;Igf1;Igfbp4;Itgbl1;Itm2a;Lox;Ltbp1;Lum;Meg3;Mgp;Ndufa4l2;Prelp;Thbs2
10	geneListName	neph__UW.Motif.0204	4.13	0.17			17	1559	Angptl1;AW551984;C1qtnf6;Col1a1;Col5a2;Cpxm1;Cpxm2;Hif1a;Igf1;Lox;Ltbp1;Mfap2;Mgp;Olfml3;Postn;Prelp;Rian
11	geneListName	neph__UW.Motif.0361	4.12	0.17			9	273	C1qtnf6;Col1a1;Itgbl1;Lox;Ltbp1;Mgp;Olfml3;Prelp;Rian
12	geneListName	hocomoco__TWST1_MOUSE.H11MO.0.B	4.05	0.167	Twist1 (directAnnotation).	Ep300 (inferredBy_MotifSimilarity_n_Orthology).	16	1479	Angptl1;AW551984;C1qtnf6;Col3a1;Cpxm1;Igf1;Igfbp4;Itgbl1;Kera;Ltbp1;Lum;Meg3;Mfap4;Mgp;Olfml3;Thbs2
13	geneListName	tfdimers__MD00541	4	0.166	Hmga1; Hmga1-rs1; Hmga2; Nfatc1 (inferredBy_Orthology).		17	1226	Angptl1;AW551984;Boc;C1qtnf6;Col1a2;Col3a1;Col5a2;Emb;Lsp1;Lum;Meg3;Mgp;Olfml3;Postn;Prelp;Thbs2;Thbs4
14	geneListName	cisbp__M2255	3.93	0.164	Ppara; Ppard; Pparg (inferredBy_Orthology).		8	225	Angptl1;Boc;C1qtnf6;Cldn10;Col1a2;Igf1;Ltbp1;Mgp
15	geneListName	predrem__nrMotif779	3.85	0.162			27	3285	Angptl1;Boc;C1qtnf6;Cldn10;Col1a1;Col1a2;Col3a1;Col5a2;Cpxm1;Dab2;Dclk1;Fxyd6;Igf1;Igfbp4;Igfbp6;Itgbl1;Lox;Lsp1;Meg3;Mfap2;Mfap4;Mgp;Ndufa4l2;Olfml3;Rian;Sparc;Thbs4
16	geneListName	predrem__nrMotif1158	3.84	0.161			10	609	Angptl1;Col1a1;Cpxm1;Dab2;Igf1;Itgbl1;Lox;Meg3;Mgp;Olfml3
17	geneListName	hdpi__ZBTB25	3.82	0.161	Zbtb25 (inferredBy_Orthology).		12	777	C1qtnf6;Cldn10;Col1a1;Col5a2;Cpxm1;Dab2;Igfbp4;Ltbp1;Mgp;Olfml3;Smoc2;Thbs4
18	geneListName	elemento__CCCCAGC	3.81	0.161			16	1470	AW551984;C1qtnf6;Col1a1;Col1a2;Cpxm1;Dab2;Hif1a;Igfbp4;Igfbp6;Lox;Lsp1;Ltbp1;Meg3;Mfap4;Ndufa4l2;Olfml3
19	geneListName	hdpi__HP1BP3	3.77	0.16	Hp1bp3 (inferredBy_Orthology).		11	553	AW551984;C1qtnf6;Clec11a;Col1a2;Csrp2;Igf1;Igfbp4;Ltbp1;Olfml3;Prelp;Thbs2
20	geneListName	tiffin__TIFDMEM0000100	3.69	0.157			15	1189	Angptl1;C1qtnf6;Cldn10;Col14a1;Col1a2;Col5a2;Dclk1;Igfbp6;Itgbl1;Lum;Meg3;Olfml3;Postn;Sparc;Thbs4
21	geneListName	neph__UW.Motif.0155	3.67	0.157			22	2571	Angptl1;AW551984;Boc;C1qtnf6;Cldn10;Col1a1;Col1a2;Col5a2;Cpxm1;Csrp2;Hif1a;Igf1;Igfbp4;Kera;Lsp1;Lum;Meg3;Mfap2;Mgp;Postn;Prelp;Thbs2
22	geneListName	hdpi__UBB	3.66	0.156			9	482	AW551984;Boc;C1qtnf6;Col1a1;Cpxm1;Csrp2;Igfbp4;Lox;Meg3
23	geneListName	cisbp__M1510	3.63	0.155			12	921	AW551984;Boc;C1qtnf6;Col1a1;Col1a2;Cpxm1;Cthrc1;Dclk1;Igfbp4;Lox;Lum;Prelp
24	geneListName	swissregulon__sacCer__MIG1	3.62	0.155	Egr1; Egr2; Egr3; Egr4; Wt1 (inferredBy_Orthology).		10	636	Angptl1;Boc;C1qtnf6;Col1a1;Col5a2;Igf1;Igfbp4;Lox;Meg3;Mfap4
25	geneListName	predrem__nrMotif1557	3.62	0.155			12	867	Boc;C1qtnf6;Col1a1;Col1a2;Col5a2;Dclk1;Itgbl1;Lox;Lsp1;Ltbp1;Olfml3;Prelp
26	geneListName	transfac_pro__M00690	3.61	0.155			10	549	AW551984;C1qtnf6;Col1a1;Col1a2;Col5a2;Igfbp4;Ltbp1;Mgp;Ndufa4l2;Prelp
27	geneListName	flyfactorsurvey__pad_SOLEXA_F2-4	3.6	0.155			10	595	AW551984;Boc;C1qtnf6;Col1a1;Igf1;Igfbp4;Lox;Meg3;Ndufa4l2;Olfml3
28	geneListName	hdpi__SMAD4	3.58	0.154	Smad4 (inferredBy_Orthology).		18	1889	AW551984;C1qtnf2;Cldn10;Col1a2;Col5a2;Cpxm1;Dab2;Hif1a;Igf1;Itgbl1;Itm2a;Lox;Ltbp1;Lum;Mgp;Olfml3;Prelp;Smoc2
29	geneListName	predrem__nrMotif98	3.58	0.154			21	2409	Angptl1;C1qtnf6;Cldn10;Col1a1;Col3a1;Cpxm1;Dab2;Dclk1;Hif1a;Igf1;Igfbp4;Lox;Ltbp1;Lum;Meg3;Mfap4;Mgp;Ndufa4l2;Olfml3;Prelp;Sparc
30	geneListName	bergman__Dip3	3.57	0.154			11	673	AW551984;Boc;C1qtnf6;Cldn10;Col1a1;Cpxm1;Meg3;Mgp;Olfml3;Prelp;Sparc
31	geneListName	predrem__nrMotif523	3.55	0.153			12	956	Angptl1;AW551984;Col1a2;Col5a2;Igf1;Lox;Lsp1;Meg3;Olfml3;Prelp;Rian;Thbs2
32	geneListName	hdpi__MYF6	3.54	0.153	Myf6 (inferredBy_Orthology).		20	2238	Angptl1;C1qtnf6;Cldn10;Col1a1;Col3a1;Cpxm1;Dab2;Hif1a;Igf1;Igfbp4;Itgbl1;Kera;Lox;Ltbp1;Meg3;Mfap4;Ndufa4l2;Olfml3;Rian;Thbs2
33	geneListName	dbcorrdb__EP300__ENCSR000BMA_1__m1	3.53	0.153	Ep300 (inferredBy_Orthology).	Twist1 (inferredBy_MotifSimilarity).	6	139	Igfbp4;Ltbp1;Lum;Mfap4;Olfml3;Thbs2
34	geneListName	elemento__CCTCCCAA	3.52	0.152			9	476	Boc;Col14a1;Col1a1;Col1a2;Col5a2;Cpxm1;Dclk1;Hif1a;Lox
35	geneListName	tfdimers__MD00263	3.51	0.152	Stat1; Tcf7l1 (inferredBy_Orthology).		13	825	Angptl1;AW551984;C1qtnf6;Col1a1;Col1a2;Col5a2;Cpxm1;Lum;Meg3;Olfml3;Postn;Prelp;Thbs2
36	geneListName	hdpi__AVEN	3.5	0.152	Aven (inferredBy_Orthology).		11	649	AW551984;Boc;C1qtnf6;Clec11a;Col1a1;Col1a2;Csrp2;Igfbp4;Lox;Mgp;Prelp
37	geneListName	jaspar__MA0413.1	3.48	0.151			11	737	Angptl1;C1qtnf6;Col1a2;Col5a2;Dab2;Dclk1;Igfbp4;Itm2a;Lox;Ltbp1;Mfap4
38	geneListName	hdpi__MAPK1	3.47	0.151	Mapk1 (inferredBy_Orthology).		10	506	C1qtnf6;Cldn10;Clec11a;Cpxm1;Emb;Igfbp4;Ltbp1;Mgp;Olfml3;Prelp
39	geneListName	transfac_pro__M06385	3.47	0.151	Zfp467 (inferredBy_Orthology).		8	349	C1qtnf6;Col1a1;Col1a2;Cpxm2;Emb;Igf1;Itm2a;Mfap4
40	geneListName	swissregulon__hs__EWSR1-FLI1.p2	3.46	0.15	Ewsr1; Fli1 (inferredBy_Orthology).		21	2372	AW551984;Boc;C1qtnf6;Cldn10;Col1a1;Cpxm1;Cpxm2;Fxyd6;Igfbp4;Igsf10;Itm2a;Lox;Lsp1;Meg3;Mfap2;Ndufa4l2;Olfml3;Prelp;Rian;Thbs2;Thbs4
41	geneListName	neph__UW.Motif.0209	3.44	0.15			10	622	C1qtnf2;C1qtnf6;Cpxm1;Igf1;Itgbl1;Lox;Meg3;Mgp;Olfml3;Prelp
42	geneListName	dbcorrdb__EZH2__ENCSR000ATC_1__m3	3.44	0.15	Ezh2 (inferredBy_Orthology).		9	475	Cdkn1c;Cldn10;Dab2;Igfbp4;Lsp1;Ltbp1;Meg3;Mgp;Thbs4
43	geneListName	transfac_public__M00154	3.43	0.15			16	1390	Angptl1;AW551984;Boc;C1qtnf6;Cldn10;Col1a1;Col5a2;Cpxm1;Igf1;Igfbp4;Igfbp6;Lox;Meg3;Mfap4;Sparc;Thbs4
44	geneListName	transfac_pro__M03882	3.42	0.149	Relb (directAnnotation).		11	746	Angptl1;AW551984;Boc;C1qtnf6;Col1a1;Cpxm1;Csrp2;Igfbp4;Lox;Ltbp1;Mgp
45	geneListName	cisbp__M1508	3.42	0.149			9	582	Boc;C1qtnf6;Col1a1;Cpxm1;Cthrc1;Igf1;Lox;Lum;Prelp
46	geneListName	predrem__nrMotif939	3.42	0.149			10	697	Boc;C1qtnf6;Cldn10;Col5a2;Csrp2;Igfbp4;Kera;Lox;Olfml3;Prelp
47	geneListName	predrem__nrMotif3	3.42	0.149			21	2056	AW551984;Boc;C1qtnf6;Col1a1;Col5a2;Cpxm1;Csrp2;Dab2;Fxyd6;Igf1;Igfbp4;Igsf10;Itgbl1;Kera;Ltbp1;Mfap2;Mgp;Olfml3;Postn;Prelp;Rian
48	geneListName	neph__UW.Motif.0341	3.42	0.149			8	438	C1qtnf6;Col1a2;Cpxm1;Kera;Lox;Ltbp1;Meg3;Olfml3
49	geneListName	hdpi__MCTP2	3.41	0.149	Mctp2 (inferredBy_Orthology).		13	1048	AW551984;Boc;C1qtnf6;Clec11a;Col1a1;Col5a2;Cpxm1;Cpxm2;Csrp2;Igfbp4;Olfml3;Prelp;Thbs2
50	geneListName	flyfactorsurvey__kni_NAR_FBgn0001320	3.4	0.149	Ppara; Ppard; Pparg (inferredBy_Orthology).		8	274	Angptl1;Boc;C1qtnf6;Cldn10;Col1a2;Igf1;Ltbp1;Mgp
51	geneListName	neph__UW.Motif.0583	3.39	0.149			8	370	Col5a2;Igfbp4;Itgbl1;Lox;Ltbp1;Mgp;Postn;Prelp
52	geneListName	tfdimers__MD00151	3.39	0.149	Churc1 (inferredBy_Orthology).		9	480	AW551984;C1qtnf6;Col14a1;Col1a1;Igf1;Igfbp4;Lox;Mfap4;Olfml3
53	geneListName	tfdimers__MD00206	3.38	0.148	Mafa; Zeb1 (inferredBy_Orthology).		11	721	Angptl1;C1qtnf2;C1qtnf6;Cldn10;Dclk1;Igf1;Lox;Ltbp1;Mfap2;Olfml3;Rian
54	geneListName	cisbp__M0172	3.38	0.148		Tcf21 (inferredBy_MotifSimilarity). Olig2; Olig3 (inferredBy_MotifSimilarity_n_Orthology).	6	207	Angptl1;AW551984;Col3a1;Igfbp4;Itgbl1;Ltbp1
55	geneListName	transfac_pro__M03796	3.37	0.148	Mafa (directAnnotation).	Klrg1 (inferredBy_MotifSimilarity).	17	1258	Angptl1;AW551984;Boc;C1qtnf6;Col1a2;Col3a1;Cpxm1;Hif1a;Igf1;Kera;Lox;Ltbp1;Mfap2;Olfml3;Postn;Prelp;Rian
56	geneListName	transfac_pro__M05686	3.37	0.148	Zfp595; Zfp708 (inferredBy_Orthology).		12	927	Boc;C1qtnf2;C1qtnf6;Col1a2;Col5a2;Dclk1;Emb;Ltbp1;Meg3;Mgp;Olfml3;Postn
57	geneListName	factorbook__UA8	3.35	0.147		Ep300 (inferredBy_MotifSimilarity_n_Orthology).	6	175	C1qtnf6;Gas6;Lum;Mfap4;Olfml3;Thbs2
58	geneListName	taipale_tf_pairs__TEAD4_HES7_RCATTCCNNCRCGYGYN_CAP_repr	3.34	0.147	Hes7; Tead4 (inferredBy_Orthology).		15	1111	Angptl1;Boc;C1qtnf2;C1qtnf6;Cdkn1c;Cldn10;Col1a2;Cpxm1;Cthrc1;Igf1;Kera;Lox;Ltbp1;Prelp;Smoc2
59	geneListName	cisbp__M0464	3.34	0.147			15	1374	Angptl1;AW551984;Boc;C1qtnf6;Col1a1;Col5a2;Cpxm1;Igf1;Igfbp6;Lox;Ltbp1;Meg3;Mfap4;Sparc;Thbs4
60	geneListName	cisbp__M6516	3.34	0.147	Tcf3 (inferredBy_Orthology).	Msc; Olig2; Tal1; Tcf12; Tcf4 (inferredBy_MotifSimilarity). Atoh1 (inferredBy_MotifSimilarity_n_Orthology).	7	178	Angptl1;Col3a1;Itgbl1;Ltbp1;Mfap4;Olfml3;Prelp
61	geneListName	tfdimers__MD00495	3.34	0.147	Lef1; Tcf7; Tcf7l1 (inferredBy_Orthology).		8	387	Angptl1;Boc;C1qtnf6;Col3a1;Dab2;Emb;Kera;Meg3
62	geneListName	neph__UW.Motif.0379	3.34	0.147			9	524	Angptl1;AW551984;Col1a1;Dab2;Igfbp4;Lox;Mfap2;Mgp;Prelp
63	geneListName	taipale_tf_pairs__TEAD4_SOX6_NNACAATNNNNNNGAATGY_CAP_repr	3.34	0.147	Sox6; Tead4 (inferredBy_Orthology).		10	553	C1qtnf6;Cdkn1c;Col5a2;Cpxm1;Dclk1;Ltbp1;Lum;Meg3;Olfml3;Prelp
64	geneListName	hdpi__YEATS4	3.32	0.147	Yeats4 (inferredBy_Orthology).		18	1806	AW551984;Boc;C1qtnf6;Cldn10;Col14a1;Col1a1;Col1a2;Cpxm1;Cthrc1;Dclk1;Igf1;Igfbp4;Itgbl1;Itm2a;Lum;Mgp;Ndufa4l2;Prelp
65	geneListName	predrem__nrMotif2201	3.32	0.146			5	45	Cldn10;Igf1;Igfbp4;Ltbp1;Mgp
66	geneListName	transfac_pro__M01791	3.3	0.146			16	1405	Angptl1;AW551984;Boc;C1qtnf6;Clec11a;Col1a1;Emb;Igf1;Igfbp4;Itgbl1;Lox;Lsp1;Olfml3;Prelp;Rian;Thbs2
67	geneListName	taipale_tf_pairs__TEAD4_PITX1_RCATWCNNNNGGATTA_CAP_repr	3.29	0.146	Pitx1; Tead4 (inferredBy_Orthology).		8	428	AW551984;C1qtnf6;Cdkn1c;Cldn10;Col3a1;Dab2;Dclk1;Igf1
68	geneListName	cisbp__M6382	3.29	0.146	Nr1d1 (inferredBy_Orthology).	Rora (inferredBy_MotifSimilarity). Rorb; Rorc (inferredBy_MotifSimilarity_n_Orthology).	11	635	Angptl1;C1qtnf6;Cldn10;Col1a2;Igf1;Itgbl1;Lox;Lsp1;Lum;Postn;Prelp
69	geneListName	hdpi__FLJ37078	3.29	0.146	Srrm3 (inferredBy_Orthology).		10	706	AW551984;Col1a1;Col1a2;Dclk1;Igf1;Igfbp4;Lox;Ltbp1;Meg3;Prelp
70	geneListName	transfac_pro__M00308	3.28	0.145	Mecom; Prdm13; Prdm16 (inferredBy_Orthology).		8	304	AW551984;Boc;C1qtnf6;Col1a1;Igfbp4;Meg3;Mfap4;Thbs4
71	geneListName	cisbp__M2218	3.28	0.145			15	1293	Angptl1;Boc;C1qtnf6;Col1a1;Col1a2;Col5a2;Dab2;Dclk1;Igfbp4;Itm2a;Lox;Lsp1;Ltbp1;Mfap4;Mgp
72	geneListName	scertf__badis.GIS1	3.28	0.145	Kdm4a; Kdm4b; Kdm4c; Kdm4d (inferredBy_Orthology).		7	257	AW551984;C1qtnf6;Col1a1;Col5a2;Igfbp4;Meg3;Thbs4
73	geneListName	cisbp__M6313	3.26	0.145	Irf8 (inferredBy_Orthology).	Irf1; Irf2; Irf3; Irf4; Irf5; Irf6; Irf7; Irf9; Prdm1; Spi1; Spib (inferredBy_MotifSimilarity). Bcl11a; Ep300; Ikzf1; Mta3; Pax5; Stat1; Stat2; Stat3; Tbl1xr1 (inferredBy_MotifSimilarity_n_Orthology).	9	555	AW551984;Cdkn1c;Col1a1;Cpxm1;Hif1a;Igf1;Lsp1;Meg3;Olfml3
74	geneListName	transfac_pro__M01540	3.25	0.145			15	1388	Angptl1;Boc;C1qtnf6;Col1a1;Col1a2;Col5a2;Dab2;Dclk1;Igfbp4;Itm2a;Lox;Lsp1;Ltbp1;Mfap4;Mgp
75	geneListName	neph__UW.Motif.0638	3.25	0.144			9	510	AW551984;Boc;C1qtnf6;Col1a1;Col1a2;Cpxm1;Cthrc1;Igf1;Itm2a
76	geneListName	tfdimers__MD00551	3.24	0.144	Ets2; Hoxd9 (inferredBy_Orthology).		24	2975	Angptl1;AW551984;Boc;C1qtnf6;Cdkn1c;Cldn10;Col1a1;Col1a2;Col3a1;Col5a2;Cpxm1;Gas6;Itgbl1;Itm2a;Lox;Lsp1;Lum;Meg3;Mfap4;Mgp;Olfml3;Postn;Prelp;Thbs4
77	geneListName	jaspar__MA0983.1	3.23	0.144			12	1004	Boc;C1qtnf6;Cdkn1c;Cldn10;Col1a1;Col1a2;Col5a2;Csrp2;Igfbp4;Ltbp1;Prelp;Thbs4
78	geneListName	predrem__nrMotif389	3.23	0.144			20	1508	Boc;C1qtnf6;Cdkn1c;Cldn10;Col1a1;Col5a2;Cpxm1;Emb;Gas6;Hif1a;Igfbp4;Itgbl1;Kera;Ltbp1;Meg3;Mgp;Olfml3;Postn;Prelp;Thbs4
79	geneListName	taipale_cyt_meth__GATA3_WGATAAGATCW_FL_meth	3.22	0.144	Gata3 (inferredBy_Orthology).	Gata4; Gata5 (inferredBy_MotifSimilarity_n_Orthology).	8	376	C1qtnf6;Col3a1;Igf1;Igfbp4;Itm2a;Ltbp1;Mgp;Postn
80	geneListName	cisbp__M0506	3.21	0.143	Kdm4a; Kdm4b; Kdm4c; Kdm4d (inferredBy_Orthology).		11	697	Angptl1;AW551984;Boc;C1qtnf6;Col1a1;Col5a2;Cpxm1;Igf1;Lox;Meg3;Thbs4
81	geneListName	tfdimers__MD00105	3.21	0.143	Irf8; Pura (inferredBy_Orthology).		14	1007	AW551984;Boc;C1qtnf6;Cdkn1c;Cpxm1;Gas6;Igfbp4;Lsp1;Ltbp1;Meg3;Mgp;Olfml3;Rian;Thbs2
82	geneListName	cisbp__M0439	3.21	0.143	Zic2 (directAnnotation).	Zic1; Zic3 (inferredBy_MotifSimilarity). Zic4; Zic5 (inferredBy_MotifSimilarity_n_Orthology).	9	500	Angptl1;Boc;C1qtnf6;Col1a1;Cpxm1;Igfbp6;Meg3;Prelp;Rian
83	geneListName	transfac_pro__M06524	3.21	0.143			8	371	Angptl1;C1qtnf6;Cpxm1;Itgbl1;Lox;Ltbp1;Meg3;Sparc
84	geneListName	hdpi__NUCB1	3.21	0.143	Nucb1 (inferredBy_Orthology).		7	272	Boc;C1qtnf6;Col1a1;Col1a2;Col5a2;Lox;Prelp
85	geneListName	cisbp__M0657	3.2	0.143			12	1002	Boc;C1qtnf6;Cdkn1c;Cldn10;Col1a1;Col1a2;Col5a2;Csrp2;Igfbp4;Ltbp1;Prelp;Thbs4
86	geneListName	taipale_tf_pairs__TEAD4_SOX15_NACAATRNNNNNGAATGY_CAP_repr	3.2	0.143	Sox15; Tead4 (inferredBy_Orthology).		9	478	C1qtnf6;Cdkn1c;Cldn10;Col3a1;Csrp2;Kera;Ltbp1;Meg3;Olfml3
87	geneListName	swissregulon__sacCer__CUP2	3.19	0.143			12	1025	Boc;C1qtnf6;Col1a1;Col5a2;Igf1;Igfbp4;Lox;Lsp1;Meg3;Mfap2;Prelp;Thbs2
88	geneListName	tfdimers__MD00230	3.19	0.143	Fos; Fosb; Fosl1; Fosl2; Jun; Junb; Jund; Stat1 (inferredBy_Orthology).		19	1967	AW551984;C1qtnf6;Col1a2;Col3a1;Col5a2;Cpxm1;Dclk1;Fxyd6;Igf1;Itm2a;Lox;Lsp1;Ltbp1;Lum;Mfap2;Olfml3;Prelp;Rian;Thbs2
89	geneListName	cisbp__M0494	3.19	0.143			8	470	AW551984;Cdkn1c;Col1a2;Col5a2;Csrp2;Igfbp4;Ltbp1;Olfml3
90	geneListName	hdpi__USP39	3.18	0.143	Usp39 (inferredBy_Orthology).		6	149	Clec11a;Col1a2;Igf1;Igfbp4;Ltbp1;Meg3
91	geneListName	cisbp__M0810	3.18	0.142	Gcm1 (inferredBy_Orthology).	Gcm2 (inferredBy_MotifSimilarity_n_Orthology).	10	655	Angptl1;Boc;C1qtnf6;Col1a1;Igf1;Igfbp4;Igfbp6;Itgbl1;Lox;Meg3
92	geneListName	predrem__nrMotif570	3.17	0.142			14	1070	Angptl1;Boc;C1qtnf6;Cldn10;Cpxm1;Dclk1;Igf1;Igfbp4;Kera;Ltbp1;Lum;Meg3;Rian;Thbs2
93	geneListName	transfac_pro__M00704	3.17	0.142	Tead1 (directAnnotation).		8	389	AW551984;Boc;Col1a1;Igf1;Ltbp1;Mfap2;Olfml3;Prelp
94	geneListName	neph__UW.Motif.0208	3.17	0.142			7	337	Cpxm1;Lox;Lsp1;Ltbp1;Lum;Olfml3;Postn
95	geneListName	transfac_pro__M05500	3.17	0.142	Gtf2a1l (inferredBy_Orthology).		11	777	Angptl1;AW551984;Boc;C1qtnf6;Cdkn1c;Col1a1;Col1a2;Col5a2;Csrp2;Igfbp4;Meg3
96	geneListName	yetfasco__YMR037C_1380	3.16	0.142	Mecom; Prdm13; Prdm16 (inferredBy_Orthology).		12	948	AW551984;Boc;C1qtnf6;Clec11a;Col1a1;Col5a2;Cpxm1;Igf1;Igfbp4;Meg3;Ndufa4l2;Thbs4
97	geneListName	cisbp__M0441	3.15	0.142	Zic3 (directAnnotation).	Zic1; Zic2 (inferredBy_MotifSimilarity). Zic4; Zic5 (inferredBy_MotifSimilarity_n_Orthology).	10	628	Angptl1;Boc;C1qtnf6;Col1a1;Cpxm1;Igfbp6;Meg3;Mgp;Prelp;Rian
98	geneListName	flyfactorsurvey__pad_SOLEXA_5_FBgn0038418	3.15	0.142			5	132	Boc;C1qtnf6;Col1a1;Lox;Meg3
99	geneListName	neph__UW.Motif.0514	3.15	0.142			13	913	Boc;C1qtnf6;Cdkn1c;Col1a1;Col5a2;Cpxm1;Igfbp4;Itgbl1;Kera;Ltbp1;Meg3;Postn;Prelp
100	geneListName	neph__UW.Motif.0114	3.14	0.141			12	862	Boc;C1qtnf6;Col1a2;Col5a2;Cpxm1;Dclk1;Igfbp4;Lox;Lsp1;Meg3;Mgp;Ndufa4l2
101	geneListName	elemento__ATGTGGA	3.14	0.141			12	848	Angptl1;AW551984;C1qtnf2;C1qtnf6;Cldn10;Col14a1;Col1a1;Col5a2;Ltbp1;Mgp;Postn;Prelp
102	geneListName	transfac_pro__M06457	3.13	0.141	Zfp451 (directAnnotation).		28	3959	Angptl1;Boc;C1qtnf6;Cdkn1c;Cldn10;Clec11a;Col1a1;Col5a2;Cpxm1;Dab2;Dclk1;Fxyd6;Gas6;Igf1;Igfbp4;Igfbp6;Itgbl1;Itm2a;Lox;Lsp1;Meg3;Mfap2;Mfap4;Olfml3;Prelp;Rian;Smoc2;Sparc
103	geneListName	hocomoco__TWST1_HUMAN.H11MO.1.A	3.12	0.141	Twist1 (inferredBy_Orthology).		16	1405	Angptl1;AW551984;C1qtnf6;Cldn10;Col3a1;Cpxm1;Igfbp4;Itgbl1;Kera;Ltbp1;Meg3;Mfap4;Ndufa4l2;Olfml3;Prelp;Sparc
104	geneListName	predrem__nrMotif164	3.11	0.141			9	567	C1qtnf6;Cdkn1c;Cpxm1;Csrp2;Igf1;Ltbp1;Olfml3;Sparc;Thbs4
105	geneListName	hdpi__TSNAX	3.11	0.14	Tsnax (inferredBy_Orthology).		14	1099	AW551984;Boc;C1qtnf6;Col1a1;Col5a2;Igf1;Igfbp4;Lox;Ltbp1;Meg3;Mfap2;Mfap4;Prelp;Thbs2
106	geneListName	predrem__nrMotif603	3.1	0.14			11	842	Angptl1;C1qtnf6;Col1a1;Col5a2;Hif1a;Lox;Ltbp1;Mgp;Olfml3;Rian;Thbs4
107	geneListName	cisbp__M1888	3.09	0.14	Mzf1 (inferredBy_Orthology).		9	515	Boc;C1qtnf6;Col1a1;Col1a2;Col5a2;Igf1;Igfbp4;Lox;Olfml3
108	geneListName	jaspar__MA1071.1	3.09	0.14			10	777	Boc;C1qtnf6;Cldn10;Col1a1;Col1a2;Col5a2;Csrp2;Igfbp4;Prelp;Thbs4
109	geneListName	predrem__nrMotif785	3.08	0.14			8	438	C1qtnf6;Clec11a;Cpxm1;Dab2;Dclk1;Ndufa4l2;Prelp;Thbs4
110	geneListName	cisbp__M1300	3.08	0.14	Srf (inferredBy_Orthology).		9	577	Boc;C1qtnf6;Col1a1;Col1a2;Col5a2;Csrp2;Igfbp4;Ltbp1;Prelp
111	geneListName	tfdimers__MD00145	3.06	0.139	Elf1; Elf2; Elk1; Elk4; Erf; Erg; Ets1; Ets2; Fli1; Tcf7l2 (inferredBy_Orthology).		11	856	AW551984;Cldn10;Clec11a;Col14a1;Col1a2;Itm2a;Meg3;Mgp;Olfml3;Prelp;Rian
112	geneListName	predrem__nrMotif1955	3.06	0.139			9	531	C1qtnf6;Col1a1;Col3a1;Hif1a;Itgbl1;Ltbp1;Mfap4;Olfml3;Postn
113	geneListName	transfac_pro__M01169	3.06	0.139	Ikzf1 (directAnnotation).		11	814	Boc;Col14a1;Col1a1;Col5a2;Cpxm1;Dclk1;Emb;Igfbp4;Ndufa4l2;Postn;Rian
114	geneListName	cisbp__M5059	3.05	0.139	Ppara; Ppard; Pparg (inferredBy_Orthology).		10	703	Angptl1;Boc;C1qtnf6;Cldn10;Col1a2;Igf1;Lox;Ltbp1;Lum;Mgp
115	geneListName	hdpi__PTPMT1	3.05	0.139			13	1185	AW551984;Boc;C1qtnf6;Col14a1;Col1a1;Col1a2;Col5a2;Cpxm1;Igfbp4;Lox;Meg3;Ndufa4l2;Prelp
116	geneListName	predrem__nrMotif741	3.05	0.139			12	780	Angptl1;Boc;C1qtnf6;Cldn10;Clec11a;Col1a1;Igfbp4;Itgbl1;Lox;Ltbp1;Rian;Thbs2
117	geneListName	transfac_pro__M07325	3.04	0.138	Klrg1; Mafa (directAnnotation).		16	1661	Angptl1;C1qtnf6;Cldn10;Col1a2;Cpxm1;Dab2;Hif1a;Igf1;Kera;Lox;Ltbp1;Mfap2;Olfml3;Postn;Prelp;Rian
118	geneListName	predrem__nrMotif428	3.04	0.138			11	833	Boc;C1qtnf6;Cldn10;Col5a2;Csrp2;Gas6;Igf1;Itgbl1;Ltbp1;Rian;Sparc
119	geneListName	cisbp__M0210	3.03	0.138	Myf6 (directAnnotation).	Atoh1 (inferredBy_MotifSimilarity_n_Orthology).	10	784	Angptl1;AW551984;Hif1a;Igfbp4;Itgbl1;Kera;Ltbp1;Mfap4;Postn;Sparc
120	geneListName	cisbp__M5143	3.03	0.138			5	127	Boc;C1qtnf6;Col1a1;Lox;Meg3
121	geneListName	transfac_pro__M03884	3.03	0.138	Nr1d1 (directAnnotation).	Rora (inferredBy_MotifSimilarity). Rorb; Rorc (inferredBy_MotifSimilarity_n_Orthology).	13	1030	Angptl1;Boc;C1qtnf6;Col1a2;Col5a2;Igf1;Lox;Lsp1;Ltbp1;Meg3;Mgp;Prelp;Rian
122	geneListName	neph__UW.Motif.0101	3.03	0.138			21	2225	Angptl1;Boc;C1qtnf6;Cldn10;Col3a1;Col5a2;Csrp2;Dclk1;Gas6;Igf1;Igfbp4;Itgbl1;Lox;Lsp1;Ltbp1;Meg3;Mfap2;Ndufa4l2;Olfml3;Prelp;Rian
123	geneListName	cisbp__M0514	3.02	0.138	Mecom; Prdm13; Prdm16 (inferredBy_Orthology).		7	253	AW551984;Boc;C1qtnf6;Col1a1;Col5a2;Igfbp4;Prelp
124	geneListName	transfac_pro__M06860	3.02	0.138			6	288	Col1a2;Igf1;Lox;Ltbp1;Lum;Prelp
125	geneListName	predrem__nrMotif713	3.02	0.138			12	811	Boc;Clec11a;Col3a1;Col5a2;Dab2;Dclk1;Igfbp4;Itgbl1;Lox;Meg3;Ndufa4l2;Olfml3
126	geneListName	cisbp__M5052	3.01	0.138	Zfp683 (inferredBy_Orthology).		13	916	Angptl1;Boc;C1qtnf6;Col14a1;Col5a2;Hif1a;Igf1;Itgbl1;Meg3;Mgp;Ndufa4l2;Rian;Thbs4
127	geneListName	cisbp__M0654	3.01	0.138			10	781	Boc;C1qtnf6;Cldn10;Col1a1;Col1a2;Col5a2;Csrp2;Igfbp4;Prelp;Thbs4
128	geneListName	predrem__nrMotif1332	3.01	0.138			7	386	Col1a2;Igf1;Itgbl1;Lox;Lsp1;Ltbp1;Prelp
129	geneListName	taipale_cyt_meth__OLIG2_AACAGCTGTY_eDBD_meth	3	0.137	Olig2 (inferredBy_Orthology).	Atoh1; Msc; Tcf21 (inferredBy_MotifSimilarity). Atoh7; Bhlha15; Olig1; Olig3; Tcf3; Tfap4 (inferredBy_MotifSimilarity_n_Orthology).	18	1685	Angptl1;AW551984;C1qtnf2;C1qtnf6;Cldn10;Col3a1;Hif1a;Igf1;Igfbp4;Itgbl1;Kera;Ltbp1;Mfap2;Mfap4;Mgp;Olfml3;Prelp;Sparc
130	geneListName	tfdimers__MD00560	3	0.137	Mzf1; Zfp354c (inferredBy_Orthology).		23	3062	Angptl1;AW551984;Cldn10;Col14a1;Col1a1;Col1a2;Cpxm1;Cthrc1;Dclk1;Gas6;Hif1a;Igf1;Igfbp4;Igfbp6;Itm2a;Lox;Lsp1;Ltbp1;Meg3;Mfap4;Ndufa4l2;Olfml3;Prelp
