## Supplemental Table 2 for "PIEZO1 mediates mechanosensing and myofibroblastic activation of synovial fibroblasts in post-traumatic osteoarthritis"

### Sheet: XeniumFibros_bestMarkerGenes
Marker ranking (High pct.1/pct.2 and high positive log fold change)	Sublining 1	OC-like 1	Sublining 2	Lining 1	Myofibroblast-like 1	Lining 2	Immune interacting	Myofibroblast 2	Progenitor 1	Sublining 3	OCP like	Myofibroblast 3	Progenitor 2
1	Fabp5	Fmod	Wwp2	Clic5	Sema7a	F13a1	Fes	Cilp	Pi16	Sfrp4	Fmod	Thy1	Pi16
2	Ogn	Acan	Dnm3os	Hbegf	Vegfa	Rspo2	Lyz2	Thbs4	Cd34	Clec3b	Comp	Rgs5	Dact2
3	Mest	Prelp	Neat1	Aldh1a3	Inhba	Sparcl1	Hist1h1b	Prelp	Clec3b	C4b	Prelp	Col18a1	Ace
4	Col12a1	Abi3bp	Ogt	Sema3a	Ank	Ccn2	H2-Q4	Ank	C3	Tnxb	Acan	Serpine2	Cd34
5	Igf1	Comp	Rsrp1	Col22a1	Pdgfa	Sox5	Lmna	Crlf1	Scn7a	Scn7a	Col11a1	Col4a1	Clec3b
6	H19	Col11a1	Hnrnph1	Sema5a	Serpine1	Adamts16	Msn	Col8a1	Sfrp4	Pik3r1	Sparc	Col4a2	C3
7	Ltbp1	Col14a1	Irs1	Ptgs1	Itga5	Sdc2	Anxa2	C3	Il33	Gas6	Col6a2	Acta2	Cd55
8	Thbs2	Ogn	Itga11	Rgcc	Flnb	Epb41l1	Vim	Mfap5	Serpina3n	Cxcl12	Col1a1	Pdgfrb	Tnxb
9	Acan	Igf1	Gramd1a	Pcsk6	Acta2	Pcsk6	Cd63	Tnc	Cd55	Igf1	Tnn	Sparc	Serpina3n
10	Sulf2	Itga11	Col27a1	Calcrl	Pgk1	Col4a2	Pdap1	Thy1	Tnxb	Il1r1	Col3a1	Col1a2	Adamts5
11	Postn	Wwp2	Slc8a1	Pla2g2e	Enpp1	Inhba	2026-09-11	Fbln2	Cd248	Fap	Col6a1	Col5a1	Cd248
12	Col11a1	Dkk3	H19	Sparcl1	Tnc	Pltp	Srrm1	C4b	Cfb	Col14a1	Smtn	Cd63	C4b
13	Col14a1	Dab2	Nlgn2	Ntn4	Slc16a3	Ntn1	Iqgap1	Serpine1	Adamts5	Gas1	Col12a1	Col3a1	Scn7a
14	Fscn1	Anpep	Myo7a	Sox5	Runx2	Rgcc	P4hb	Pdgfrb	Nid1	Plpp3	Lrp1	Col1a1	Nid1
15	Cthrc1	C4b	Mest	Gfpt2	Enah	H2-Q4	Ywhae	Tgfb3	Ly6c2	Svil	Plec	Thbs2	Ly6c2
16	Dkk3	Lum	Dvl1	Rgs5	Crabp2	Sdc1	Flna	Abi3bp	C4b	Tgfbr2	Dnm1	P4hb	Sfrp4
17	Tnn	Sox9	Tardbp	Foxo1	Tgfb2	Gpsm2	Hnrnpm	Acan	Thy1	C3	Lmna	Hspg2	Klf4
18	Abi3bp	Gas6	Glis3	F13a1	Hist1h1b	Elmo1	Csde1	Crabp2	Plpp3	Pltp	Col5a1	Pkd1	Sema3c
19	Sfrp1	H19	Smtn	Bglap2	Cav1	Col22a1	Akt1	Col14a1	Fbn1	Abi3bp	Runx1	Cthrc1	Cfb
20	Vcan	C3	Ldb1	Cdh13	Crlf1	Col4a1	Hspa5	Fbn1	Sema3c	Tgfbr3	Anpep	Lum	Plpp3
