## Supplemental Table 3 for "PIEZO1 mediates mechanosensing and myofibroblastic activation of synovial fibroblasts in post-traumatic osteoarthritis"

### Sheet: Sheet1
Accession identifier	Author	Number of samples	QC applied	# SFs after QC	Represented sexes	Collection method/surgery
GSE283080	Miyahara	4 OA samples	nCount_RNA > 1800, nFeature_RNA > 500, mitoRatio < 10%	8240	Males	Obtained during total knee arthroplasty at end stage
GSE152805	Chou	3 OA samples	nCount_RNA > 1800, nFeature_RNA > 500, mitoRatio < 10%	7477	1 Male, 2 Females	Obtained during total knee replacement for medial compartment dominant knee OA
GSE246416	Smith	5 Non-OA samples	nCount_RNA > 1800, nFeature_RNA > 500, mitoRatio < 10%	3597	Males	Arthoscopy using a Walf 2.7-mm needle/synovial biopsy for patients with no clinical sign of inflammation
GSE233502	Faust	3 Non-OA samples	nCount_RNA > 1800, nFeature_RNA > 500, mitoRatio < 10%	9413	8 Males, 8 Females (pooled)	Obtained post-mortem from non-OA patient samples
GSE126651	Tang	3 OA samples, 3 Non-OA samples	nCount_RNA > 1800, nFeature_RNA > 500, mitoRatio < 10%	19491	4 Females, 2 Males	OA: Obtained during total knee replacement/non-OA: patients undergoing resection of bone tumors or from organ donors
