## Supplemental Table 10 for "PIEZO1 mediates mechanosensing and myofibroblastic activation of synovial fibroblasts in post-traumatic osteoarthritis"

### Sheet: siPiezo1 Flexcell experiment
No.	Sample Name	Nucleic Acid ID	Concentration (ng/uL)	Total amount (ug)	RIN
1	ScrFlex1	CKRN240098375-1A	44.65	1.0717	9.7
2	ScrFlex2	CKRN240098376-1A	72.55	1.7412	9.8
3	ScrFlex3	CKRN240098377-1A	20.88	0.5845	9.3
4	ScrFlex4	CKRN240098378-1A	40.49	1.1742	9.8
5	VehFlex1	CKRN240098379-1A	55.21	1.4906	9.7
6	VehFlex2	CKRN240098380-1A	55.48	1.4979	9.8
7	VehFlex3	CKRN240098381-1A	43.68	1.3103	9.8
8	VehFlex4	CKRN240098382-1A	46.62	1.2586	9.8
9	siPieFlex1	CKRN240098383-1A	63.71	1.4652	9.8
10	siPieFlex2	CKRN240098384-1A	60.34	1.5689	9.8
11	siPieFlex3	CKRN240098385-1A	54.19	1.6256	9.8
12	siPieFlex4	CKRN240098386-1A	47.1	1.2246	9.8
13	Scr1	CKRN240098387-1A	11.51	0.2993	9.6
14	Scr2	CKRN240098388-1A	28.57	0.8284	9.6
15	Scr3	CKRN240098389-1A	14.48	0.4199	9.3
16	Scr4	CKRN240098390-1A	27.18	0.7883	9.4
17	Veh1	CKRN240098391-1A	23.94	0.6944	9.6
18	Veh2	CKRN240098392-1A	24.43	0.7084	9.7
19	Veh3	CKRN240098393-1A	29.1	0.8147	9.6
20	Veh4	CKRN240098394-1A	24.24	0.7272	9.6
21	siPie1	CKRN240098395-1A	10.14	0.294	9.2
22	siPie2	CKRN240098396-1A	36.12	1.0475	9.6
23	siPie3	CKRN240098397-1A	21.84	0.6334	9
24	siPie4	CKRN240098398-1A	35.68	1.0348	9.5

### Sheet: IA injection experiment
No.	Sample Name	Nucleic Acid ID	Concentration (ng/uL)	Total amount (ug)	Integrity Value
1	B2315L	CKRN230096360-1A	14.64	0.30744	7.8
2	B2315R	CKRN230096361-1A	15.88	0.33348	6.8
3	B2316L	CKRN230096362-1A	10.67	0.22407	8.3
4	B2316R	CKRN230096363-1A	13.94	0.29274	6.9
5	B2317L	CKRN230096364-1A	11.36	0.2919	7.1
6	B2317R	CKRN230096365-1A	13.9	0.29379	7.7
7	B2318L	CKRN230096366-1A	13.99	0.20834	7.4
8	B2318R	CKRN230096367-1A	9.47	0.31248	7.3
9	B2319L	CKRN230096368-1A	14.88	0.31248	6.8
10	B2319R	CKRN230096369-1A	19.24	0.40404	5.4
11	B2320L	CKRN230096370-1A	23.61	0.49581	7.5
12	B2320R	CKRN230096371-1A	18.34	0.36684	7.7
